# *In Vivo* Evolution of Monoclonal Antibody CR3022 to Achieve Cross-Neutralization of SARS-CoV-2 and Implications for Vaccine Strategies Against SARS-related Viruses

**DOI:** 10.1101/2025.08.05.666673

**Authors:** Yanbin Fu, Ziqi Feng, Steven A. Erickson, Peter J. Halfmann, Lei Li, Jordan C. Chervin, Chloe A. Troxell, Jiayi Sun, Atsuhiro Yasuhara, Siriruk Changrob, Min Huang, Nai-Ying Zheng, Meng Yuan, Yoshihiro Kawaoka, Ian A. Wilson, Patrick C. Wilson

## Abstract

The epitope that monoclonal CR3022 binds to represents a promising target for broad protection against a wide range of human and zoonotic coronaviruses. We developed a powerful model to evaluate antibody affinity maturation *in vivo* using immunoglobulin (Ig)-humanized mice that express the predicted germline heavy chain of antibody CR3022. SARS-CoV/SARS-CoV-2 sequential immunization led to the convergent evolution of the germline CR3022 through somatic hypermutation (SHM) that resembled the affinity-matured CR3022 from a human, but now also adapted to key variants and divergent sarbecoviruses. While simple prime-boost strategies drove CR3022-epitope targeting, an intensive vaccination protocol elicited dominant responses to other epitopes. X-ray crystal structures revealed that SARS-CoV-2-neutralizing CR3022-like antibodies exhibit enhanced affinity by increasing polar and electrostatic interactions. Overall, these findings show CR3022-like clones can be readily adapted through SHM to increase breadth and potency to sarbecoviruses by relatively minor shifts in affinity with appropriate vaccination strategies.
