## Supplementary Table 1 for "*In Vivo* Evolution of Monoclonal Antibody CR3022 to Achieve Cross-Neutralization of SARS-CoV-2 and Implications for Vaccine Strategies Against SARS-related Viruses"

### Sheet: TableS1
Supplementary Table 1. Primers used for genotyping the gCR3022H mice
Genotyping	Primer name	Sequence (5' - 3')
	Speed-IgH 5'F	CCCCACCATCACAGACCTTT
	Speed-IgH 5'R	CTTTGTTGTGTCCCAGCTCC
	Speed-IgH 3'F	CTCTCCACAGGCACTGAACA
	Speed-IgH 3'R	ATTGCCTTCTTAGCCTGGGT
	IgHJ-WT F	GGTACTTCGATGTCTGGGGC
	IgHJ-WT R	AGAAGAGAGGGACCTAGCGG
