## Supplementary Table 2 for "*In Vivo* Evolution of Monoclonal Antibody CR3022 to Achieve Cross-Neutralization of SARS-CoV-2 and Implications for Vaccine Strategies Against SARS-related Viruses"

### Sheet: Table S2
				Supplementary Table 2. Monoclonal antibody information
								Spike antigen reactivity						Number of mutations (AA)
				Antibody name	Epitope	Source	Spike antigens used were derived of	SARS-CoV	SARS-CoV-2	Heavy chain V gene	Heavy chain J gene	Light chain V gene	Light chain J gene	Heavy chain	Light chain	H+L	Heavy chain AA	Light chain AA
				P1E4	unk	eMBC	SARS-CoV	NA	NA	huHV5-51	huHJ6	moKV6-23	moKJ3	0	0	0	EVQLVQSGAEVKKPGESLKISCKGSGYSFTSYWIGWVRQMPGKGLEWMGIIYPGDSDTRYSPSFQGQVTISADKSISTAYLQWSSLKASDTAMYYCAGGSGSSTPMDVWGQGTTVTVS	DIVMTQSHKFMSTSVGDRVSITCKASQDVGTAVAWYQQKPGQSPKLLIYWASTRHTGVPDRFTGSGSGTDFTLTISNVQSEDLADYFCQQYSSYPLTFGGGTRLEIK
				P1F2	unk	eMBC	SARS-CoV	NA	NA	huHV5-51	huHJ6	moKV14-111	moKJ4	0	1	1	EVQLVQSGAEVKKPGESLKISCKGSGYSFTSYWIGWVRQMPGKGLEWMGIIYPGDSDTRYSPSFQGQVTISADKSISTAYLQWSSLKASDTAMYYCAGGSGSSTPMDVWGQGTTVTVS	DIVMTQSPSSMYASLGERVTITCKASQDINSYLSWFQQKPGKSPKTLIYRANRLVDGVPSRFSGSGSGQDYSLTISSLEYEDMGIYYCLQYDEFPFTFGSGTKLEIK
				P2C1	CR3022	eMBC	SARS-CoV	High	NA	huHV5-51	huHJ6	moKV8-30	moKJ2	0	1	1	EVQLVQSGAEVKKPGESLKISCKGSGYSFTSYWIGWVRQMPGKGLEWMGIIYPGDSDTRYSPSFQGQVTISADKSISTAYLQWSSLKASDTAMYYCAGGSGSSTPMDVWGQGTTVTVS	DIVMTQSPSSLAVSVGEKVTMSCKSSQSLLYSSNQKNYLAWYQQKPGQSPKLLIYWASTRESGVPDRFTGSGSGTDFTLTISSVKAEDLAVYYCQQYYSYPYTFGGGTKLE
				P2E2	unk	eMBC	SARS-CoV	Low	NA	huHV5-51	huHJ6	moKV6-15	moKJ4	0	0	0	EVQLVQSGAEVKKPGESLKISCKGSGYSFTSYWIGWVRQMPGKGLEWMGIIYPGDSDTRYSPSFQGQVTISADKSISTAYLQWSSLKASDTAMYYCAGGSGSSTPMDVWGQGTTVTVS	DIVMTQSQKFMSTSVGDRVSVTCKASQNVGTNVAWYQQKPGQSPKALIYSASYRYSGVPDRFTGSGSGTDFTLTISNVQSEDLAEYFCQQYNSYPLTFGSGTRLEIK
				P2G4	CR3022	eMBC	SARS-CoV	Low	NA	huHV5-51	huHJ6	moKV8-30	moKJ1	0	2	2	EVQLVQSGAEVKKPGESLKISCKGSGYSFTSYWIGWVRQMPGKGLEWMGIIYPGDSDTRYSPSFQGQVTISADKSISTAYLQWSSLKASDTAMYYCAGGSGSSTPMDVWGQGTTVTVS	DIVMTQSPSSLAVSVGEKVTMSCKSSQSLLYSSNQKNYLAWYPQKPGQSPKLLIYWASTRESGVPDRFTGSGSGTDFTLTISSVKAEDLAVYYCQQYYSYPPTFGGGTKLELK
				BoOLB_1226	unk	MBC	SARS-CoV, SARS-CoV-2, Omicron lineages	Low	Low	huHV5-51	huHJ6	moLV1	moLJ1	6	0	6	EVQLVQSGAEVKKPGESLKISCKGSGNNFTRYWIGWVRQMPGKGLEWMGIINPGDSDTRYCPSFQGQDTISADKSISTAYLQWSSLKASDTAMYYCVGGSGSSTPMDVWGQGTTVTVS	QAVVTQESALTTSPGETVTLTCRSSTGAVTTSNYANWVQEKPDHLFTGLIGGTNNRAPGVPARFSGSLIGDKAALTITGAQTEDEAIYFCALWYSNHWVFGGGTKLTVL
				BoOLB_1229	unk	MBC	SARS-CoV, SARS-CoV-2, Omicron lineages	High	Low	huHV5-51	huHJ6	moKV8-27	moKJ2	6	0	6	EVQLVQSGAEVKKPGESLKISCKGSGYMFITYWIGWVRQMPGKGLEWMGIIYPGDSDTRYSPSFQGQVTISADKSITTAYLQWSSLRASDTAIYYCAGSSGTSTPMDVWGQGTTVTVS	NIMMTQSPSSLAVSAGEKVTMSCKSSQSVLYSSNQKNYLAWYQQKPGQSPKLLIYWASTRESGVPDRFTGSGSGTDFTLTISSVQAEDLAVYYCHQYLSSYTFGGGTKLEIK
				BoOLB_1257	unk	MBC	SARS-CoV, SARS-CoV-2, Omicron lineages	Low	Low	huHV5-51	huHJ6	moKV8-19	moKJ1	7	0	7	EVQLVQSGAEVKKPGESLKISCKGSGYMFITYWIGWVRQMPGKGLEWMGIIYPGDSDTTYSPSFQGQVTISADKSITTAYLQWSSLRASDTAIYYCAGSSGTSTPMDVWGQGTTVTVS	DIVMTQSPSSLTVTAGEKVTMSCKSSQSLLNSGNQKNYLTWYQQKPGQPPKLLIYWASTRESGVPDRFTGSGSGTDFTLTISSVQAEDLAVYYCQNDYSYPRTFGGGTKLEIK
				BoWLB_600	CR3022	MBC	SARS-CoV, SARS-CoV-2	High	Low	huHV5-51	huHJ6	moKV8-30	moKJ2	2	2	4	EVQLVQSGAEVKKPGESLKISCKGSGYSFITYWIGWVRQMPGKGLEWMGIIYPGDSDTRYSPSFQGQVTISADKSISTAYLQWSSLKASDTAMYYCAGGSGSSTPMDVWGQGTTVTVS	DIVMSQSPSSLAVSVGEKVTVSCKSSQSLLYSSNQKNYLAWYQQKPGQSPKLLIYWASTRESGVPDRLTGSGSGTDFTLTISSVKAEDLAVYYCQQYYSYPYTFGGGTKLEIK
				BoWLB_1674	CR3022	MBC	SARS-CoV, SARS-CoV-2	High	Low	huHV5-51	huHJ6	moKV8-30	moKJ2	4	1	5	EVQLVQSGAEVKKPGESLKISCKGSGYSLITYWIGWVRQMPGKGLEWMGIIYPGDSDTRYSPSFQGQVTISADKSIRTAYLQWSSLKASDTAMYYCAGGSGSSTPMDVWGQGTTVTVS	DIVMSQSPSSLAVSVGEKVTMSCKSSQSLLFSSNQKNYLAWYQQKPGQSPKLLIYWASTRESGVPDRFTGSGSGTDFTLTISSVKAEDLAVYYCQQYYSYPYTFGGGTKLEIK
				BoWLB_885	CR3022	MBC	SARS-CoV, SARS-CoV-2	High	Low	huHV5-51	huHJ6	moKV8-30	moKJ2	3	3	6	EVQLVQSGAEVKKPGESLKISCKGSGYSFITYWIGWVRQMPGKGLEWMGIIYPGDSDTRYSPSFQGQVTISADKSITTAYLQWSSLKASDTAMYYCAGGSGSSTPMDVWGQGTTVTVS	DIVMSQSPSSLAVSVGEKVTMSCKSSQSLLYSSNQKNYLAWYQQKPGQSPKLLIYWASTRESGVPDRFTGSGSGTDFTLTISNVKSEDLAVYYCQQYYRYPYTFGGGTKLEIK
				BoWLB_10	CR3022	MBC	SARS-CoV, SARS-CoV-2	High	Low	huHV5-51	huHJ6	moKV8-30	moKJ2	3	6	9	EVQLVQSGAEVKKPGESLKISCKGSGYSFITYWIGWVRQMPGKGLEWMGIIYPGDSDTRYSPSFQGQVTISADKSINTAYLQWSSLKASDTAMYYCAGGSGSSTPMDVWGQGTTVTVS	DIVMSQSPSSLAVSVGEKVTMTCKSSQGLLYRSNQKSYLAWYQQIPGQSPKLLIYWASTRESGVPDRFTGSGSGTDFTLTISSVKTEDLAVYYCQQYYSYPYTFGGGTKLEIK
				BoWLB_146	CR3022	MBC	SARS-CoV, SARS-CoV-2	High	High	huHV5-51	huHJ6	moKV8-30	moKJ2	4	5	9	EVQLVQSGAEVKKPGESLKISCKGSGYSFITYWIGWVRQMPGKGLEWMGVIYPGDSDTRYSPSFQGQVSISADKSISTAYLQWSSLKASDTAMYYCAGGSGSSTPMDVWGQGTTVTVS	DIVMSQSPSSLAVSVGEKVTVSCKSSQSLLYSSIQKNYLAWYQQIPGQSPRLLIYWASTRESGVPDRFTGSGSGTDFTLTISSVKAEDLAVYYCQQYYTYPYTFGGGTKLEIK
				BoOLB_PB8	CR3022	Plasmablast	SARS-CoV, SARS-CoV-2, Omicron lineages	High	High	huHV5-51	huHJ6	moKV8-30	moKJ2	5	7	12	EVQLVQSGTEVKKPGESLKISCKGSGYSFITYWIGWVRQMPGKGLEWMGIIYPGDSDTTYSPSFQGQVTISADKSISTAYLQWSSLKASDTAMYYCAGGSGSFTPMDVWGQGTTVTVS	DIVMSQSPSSLAVSVGEKVTMSCKSSQRLIYGSIQKNYLAWYQQKPGQSPQLLIYWASSRESGVPDRFTGSGSGTDFTLTISSVKAEDLAVYYCQQYCSYPYTFGGGTKLEIK
				BoWLB_787	CR3022	MBC	SARS-CoV, SARS-CoV-2	High	High	huHV5-51	huHJ6	moKV8-30	moKJ2	8	12	20	EVQLVQSGPEVKKPGESLKISCKGSGHSFITYWIGWVRQMPGKGLEWMGIIYPGDSDTRYSPSFQGQVTISADKSISTAYLQWSSLKASDTAIYYCAGSSGTYTPMDVWGQGTTVTVS	DIVMSQSPSSLAVSIGDRVTLSCKSSQSLLYGNIQKNYLAWYQQRPGQSPKLLIYWVSTRESGVPDRFTGSGSGTDFTLTISSVKAEDLAVYYCQQYSSFPYTFGGGTKLEVK
				BoOLB_1255	CR3022	MBC	SARS-CoV, SARS-CoV-2, Omicron lineages	High	High	huHV5-51	huHJ6	moKV8-30	moKJ2	10	5	15	EVQLVQSGAEVKKPGESLKISCKGSGNTFITYWIGWVRQMPGKGLEWMGIIYPGDSDTTYSPSFQGHVTISADKSIRTAYLQWSSLKASDTAMYYCAGSSGTYTPMDVWGQGTTVTVS	DIVMSQSPSSLTVSVGEKVTMSCKSSQSLLYSSNQEKYLAWYQQKPGQSPKLLIYWASTRESGVPDRFTGSGSGTDFTLTISSVKAEDLAIYYCQQYSSYPYTFGGGTKLEIK
				BoWLB_204	CR3022	MBC	SARS-CoV, SARS-CoV-2	High	High	huHV5-51	huHJ6	moKV8-30	moKJ2	5	8	13	EVQLVQSGAEVKKPGESLKISCKGSGYTFITYWIGWVRQMPGKGLEWMGIIYPGDSDTRYSPSFQGQVTISADKSINTAYLQWSSLKASDTAIYYCAGGSGSSTPMDVWGQGTTVTVS	DIVMSQSPSSLAVSVGEKVTMTCKSSQSLLHSRIQQNYLAWYQQKPGQSPKLLIYWALSRESGVPDRFTGSGSGTDFTLTISSVKAEDLAVYYCQQYYNYPYTFGGGTKLEIK
				BoWLB_831	CR3022	MBC	SARS-CoV, SARS-CoV-2	High	High	huHV5-51	huHJ6	moKV8-30	moKJ2	9	6	15	EVQLLQSGAEVKKPGESLKISCKGSGYTFITYWIGWVRQMPGKGLEWMGIIYPGDSDTRYSPSFQGQVTISADKSIDTAYLQWNSLKASDTAMYYCTGGSGIFTPMDVWGQGTTVTVS	DIVMSQSPSSLGVSVGEKVSMSCKSSQRLLYSNNQKNYLAWYQQKPGQSPKLLIYWASTRESGVPDRFTGSGSGTDFTLTISSVKAEDLAVYYCQQYCNYPYTFGGGTKLEIK
				BoWLB_227	CR3022	MBC	SARS-CoV, SARS-CoV-2	High	High	huHV5-51	huHJ6	moKV8-30	moKJ2	6	6	12	EVQLVQSGAEVKKPGESLKISCKGSGYTFITYWIGWVRQMPGKGLEWMGIIYPGDSDTRYSPSFQGQVTISADKSITTAYLQWSSLTASDTAIYYCAGGSGSSTPMDVWGQGTTVTVS	DIVMSQSPSSLTVSVGEKVSMSCKSSQSLLYSSIQKNYLAWYQQKPGQSPKLLIYWASSRESGVPDRFTGSESGTDFTLTISSVKAEDLAVYYCQQYHSYPYTFGGGTKLEIK
				BoOLB_1158	CR3022	MBC	SARS-CoV, SARS-CoV-2, Omicron lineages	High	High	huHV5-51	huHJ6	moKV8-30	moKJ2	14	6	20	EVHLVQPGAEVRKPGESLKISCTGSGHMFITYWIGWVRQMPGKGLEWMGIIYPGDSDTRYSPSFQGQVTISADKSTRTAYLQWSSLKASDTATYYCAGSSGTFTPMDVWGQGTTVTVS	DIVMSQSPSSLAVSVGEKVTLSCKSSQSLLYSSIQKNYLAWYQQKPGQSPKLLIYWASTRESGVPDRFTGSESGTDFTLTISSVKAEDLAVYYCQQYSTYPYTFGGGTTLEIK
				BoWLB_385	CR3022	MBC	SARS-CoV, SARS-CoV-2	High	High	huHV5-51	huHJ6	moKV8-30	moKJ2	8	8	16	EVQLVQSGAEVKKPGESLKISCKGSGYTFITYWIGWVRQMPGKGLEWMGIIYPGDSDTKYSPSFQGQVTISADKSIRTAYLQWGSLKASDTAMYFCAGGSGSSTPFDVWGQGTTVTVS	DIVMSQSPSSLAVSFGEKVIMRCKSSQSLLYNSILKSYLAWYQQKPGQSPKLLIYWASTRESGVPDRFTGSGSGTDFTLTISSVKAEDLAVYYCQQYHSYPYTFGGGTKLEIK
				BoWLB_1532	CR3022	MBC	SARS-CoV, SARS-CoV-2	High	High	huHV5-51	huHJ6	moKV8-30	moKJ2	9	10	19	EVQLVQSGAEVKRPGESLKISCKGSGYSFITYWIGWVRQMPGKGLDWMGIIYPGDSDTRYNPSFQGRVTISADKSINTAYLQWSSLKASDTAMYFCAGGSGSFTPMDVWGQGTTVTVS	DIVMSQSPSSLAVSVGEKVTVSCKSSQILVYSNNQMNYLAWYQQRPGQSPKLLIYWASTRESGVPDRFTGSGSGTDFTLTISSVKAEDLAVYYCQQYSSFPYTFGGGTQLELK
				BoWLB_855	CR3022	MBC	SARS-CoV, SARS-CoV-2	High	High	huHV5-51	huHJ6	moKV8-30	moKJ2	10	8	18	EVQLVQSGAEVKKPGESLKISCQGSGYSFITYWIGWVRQMPGKGLEWMGIIYPGDSDTRYSPSFQGQVTISADRSINTAYLQWNSLKASDTATYYCAGGSGFSTALDVWGQGTTVTVS	DIVMSQSPSSLAVSVGEKVSMSCKSSQNLLNSRIQKNYLAWYQQTPGQSPKLLIYWASIRESGVPDRFTGSGSGTDFTLTISSVKAEDLAVYYCQQYHSYPYTFGGGTKLEIK
				BoWLB_105	CR3022	GC	SARS-CoV, SARS-CoV-2	High	High	huHV5-51	huHJ6	moKV8-30	moKJ2	7	8	15	EVQLVQSGAEVKKPGESLKISCKGSGYTFITYWIGWVRQMPGKGLEWMGIIYPGDSDTRYSPSFQGQVTISADKSINTAYLQWSSLTASDTAIYYCAGSSGSSTPMDVWGQGTTVTVS	DIVMSQSPSSLTVSVGERVSMSCKSSQSLLYSTIQKNYLAWYQQKPGQSPKLLIYWASSRESGVPDRFTGSESGTDFTLTISSVKAEDLAVYYCQQYHSYPYTFGGGTKLEIK
				BoWLB_1173	CR3022	GC	SARS-CoV, SARS-CoV-2	High	High	huHV5-51	huHJ6	moKV8-30	moKJ2	8	8	16	EVQLVQSGAEVKKPGESLKISCKGSGYTFITYWIGWVRQMPGKGLEWMGIIYPGDSDTRYSPSFQGQVTISADKSINTAYLQWSSLTASDTAIYYCAGSSGTSTPMDVWGQGTTVTVS	DIVMSQSPSSLTVSVGERVSMSCKSSQSLLYSTIQKNYLAWYQQKPGQSPKLLIYWASSRESGVPDRFTGSESGTDFTLTISSVKAEDLAVYYCQQYHSYPYTFGGGTKLEIK
				BoWLB_607	CR3022	MBC	SARS-CoV, SARS-CoV-2	High	High	huHV5-51	huHJ6	moKV8-30	moKJ2	11	9	20	EVQLVQSGAEVKKPGEPLTISCKGSGYSFITYWIGWVRQMPGKGLEWMGIIYPGDSDTRYSPSFQGQVTISADKSINTAYLQWRSLKASDSAIYYCAGSSGTFTPMDVWGQGTTVTVS	DIVMSQSPSSLPVSIGEKVTMNCKSSQSLLYSSNQINYLAWYQQKPGQSPKLLLYWASTRESGVPDRFTGSGSGIDFTLTISSVKAEDLAIYYCQQYCNYPYTFGGGTKLEIK
				BoOLB_1150	CR3022	MBC	SARS-CoV, SARS-CoV-2, Omicron lineages	High	High	huHV5-51	huHJ6	moKV8-30	moKJ2	11	10	21	EVQLVQSGAEVKKPGESLKISCKGSGNSFIVYWIAWVRQMPGKGLEWMGIIYPGDSDTRYSPSFQGQVTISADKSINTAFLQWTSVQASDTAIYYCAGGSGSSTPLDVWGQGTTVTVS	DIVMSQSPSSLAVSVGEKVTMSCKSSQSLLYTTIQKHYLAWYQQKPGQSPKLLIYWASIRESGVPDRFTGSESGTDFILTISTMKAEDLAVYYCQQYHSYPYTFGGGTKLEIK
				EdOLB_1	CR3022	MBC	SARS-CoV, SARS-CoV-2, Omicron lineages	High	High	huHV5-51	huHJ6	moKV8-30	moKJ2	14	9	23	SVQLVQSGAEVKKPGESLRISCEVSGNTFNLYWIGWVRQMPGKGLEWMGFIYPGDSDTRYSPSFQGQVTISADKSINTAYLQWDSLKASDTAMYYCAGGSGSFTPLDVWGHGTTVTVS	DIVMSQSPSSLGVSVGEKVTMTCKSSQSLLYRSIQKNYLAWYQQKPGQSPKLLIYWASIRESGVPDRFTGSESGTDFTLTINTVKAEDLAVYYCQQYHSYPYTFGGGTKLEIK
				BoWLB_473	CR3022	MBC	SARS-CoV, SARS-CoV-2	High	High	huHV5-51	huHJ6	moKV8-30	moKJ2	14	11	25	EVQLVQSGPEVKKPGESLKISCQGSGKTFITYWIGWVRQMPGRGLEWMGIIYPGDSDTKYSPSFQGQVTISADNSINTAYLQWSSLKASDTAIYFCAGGSGFSTPLDVWGQGTTVTVS	DIVMSQSPSSLAVSVGEKVSMSCKSSQSLLNSRIQKNFLAWYQQTPGQSPKLLIYWTSIRESGVPDRFTGSGSGTDFILTISGVKAEDLAVYYCQQYHSYPYTFGGGTKLEIK
				BoWLB_622	CR3022	GC	SARS-CoV, SARS-CoV-2	High	High	huHV5-51	huHJ6	moKV8-30	moKJ2	14	14	28	EVQLVQSGPEVKKPGESLKISCQGSGRTFITYWIGWVRQMPGRGLEWMGIIYPGDSDTKYSPSFQGQVTISADNSINTAYLQWSSLKASDTAIYFCAGGSGFSTPLDVWGQGTTVTVS	DIVMSQSPSSLAVSVGERVSLSCKSSQSLLNSRIQKNFLAWYQQTPGQSPKLLIYWTSIRESGVPDRFTGSGSGTDFILTISGVKAEDLAVYYCQQYHSYPYTFGGGTRLEIK
				EdOLB_7	CR3022	MBC	SARS-CoV, SARS-CoV-2, Omicron lineages	High	High	huHV5-51	huHJ6	moKV8-30	moKJ2	15	15	30	SVLLVQSGTEVKQSGESLKISCKGSGYTFITYWIAWVRQMPGKGLEWMGIIYPGDSDTRYSPSFQGQVTISADRSINTVYLQWSSLKASDTAIYYCAGSSGSSSPMDVWGQGTTVTVS	DIVMSQSPSSLAVSIGEKVSMSCKSSQSLLFSNIQRHYLAWYQQKQGQSPKLLIYWDSIRESGVPERFSGSGSGSDFTLTISSVQAEDLAVYYCQQYYTYPYTFGGGTKLEIK
