## Supplementary Table 3 for "*In Vivo* Evolution of Monoclonal Antibody CR3022 to Achieve Cross-Neutralization of SARS-CoV-2 and Implications for Vaccine Strategies Against SARS-related Viruses"

### Sheet: Table S3
Supplementary Table 3. Amino acid sequences of 378 human IGHV5-51-encoding heavy chain variable regions that are unrelated to SARS infection
Accession number	AA sequence
AY941920.1	EVQLVETGAEVKKPGESLKISCKGPGYSFTSYWIGWVRQMPGKGLEWMGIIYPGDSDTRYSPSFQGQVTISADKSISTAYLQWSSLRASDTAMYY
AY393204.1	EVQLMQSGAEVKKPGESLKISCKGSGYSFTSYWIGWVRQMPGKGLEWMGIIYPGDSDTRYSPSFQGQVTISADKSISTAYLQWSSLKASDTAMYY
AY393203.1	EVQLVQSGAEVKKPGESLKISCKGSGYSFTNYWIGWVRQMPGKGLEWMGIIYPGDSDTRYSPSFQGQVTISADKSISTAYLQWSSLKASDTAMYY
AY393201.1	EVQLVQSGAEVKKPGESLKISCKGSGYSFTSYWIGWVRQMPGKGLEWMGIIYPGDSDTRYSPSFQGQVTISADKSISTAYLQWSSLKASDTAMYY
AY393200.1	EVQLVQSGAEVKKPGESLKIACKGSGYRFTSYWIGWVRQMPGKGLEWMGIIHPSDSDTRYSPSFQGQVTISADKSFNTAYLQWSSLKASDTAIYY
AB067021.1	EVQLVESGPEVKKAGESLKISCKGSGYLFRGSWIGWVRQKPGKGLEWMGIIYPNDSDTRYSPSFQGQVSFSVEKSISTAFLQWNSLKASDTGMYY
AB067031.1	EVQLVESGAEVRKPGESLMISCKASGYSFTSNWIAWVRQMPGKGLEWMGIIFPADSDTRYSPSFQGQVTISVDKSINTAYLQWGSLKASDTATYY
AB067070.1	EVQLVESGAEVKKPGESLKISCKGSGYSFTSYWIGWVRQMPGKGLEWMGIIYPGDSDTRYSPSFQGQVTISADKSISTAYLQWSSLKASDTAMYY
AB067074.1	EVQLVESGAEVKEPGESLKISCKDSGYSFTSYWIGWVRQMPGKGLEWMGTIYPGDSDTRYSPSFQGQVTISADKSISTAYLQWTSLKASDTAMYY
AB067100.1	EVQLVESGAEVKKPGESLKISCKGSGYSFTSYWIGWVRQMPGKGLEWMGIIYPGDSDTRYSPSFQGQVTISADKSISTAYLQWSSLKASDTAMYY
AB067116.1	EVQLVESGAEVKKPGESLKISCKSSGYSFTHYWIGWVRQMPGKGLEWMAILYPGDSDTRYSPSFQGQVTISADKSIGTAYLQWSSLKASDPAMYY
AB067125.1	EVQLVESGAEVKKPGESLKISCKGSGYRFTSYWIGWVRQMPGKGLECMGIIYPGDSHTRYSPSFQGHVTISADRSISTAYLQWSSLKASDTAMYY
AB067129.1	EVQLVESGAEVKKPGESLKISCKGSGYSFSSYWIAWVRQMPGKGLEWMGIIYPGDSDTRYSPSFQGQVTISADKSITTAYLQWSSLKASDTAMYY
AB067154.1	QVQLVQSGAEVKKPGESLKISCKGSGYSFTSYWIGWVRQMPGKGLEWMGIIYPGDSDTRYSPSFQGQVTISADKSISTAYLQWSSLKASDTAMYY
AB067157.1	QVQLVQSGAEVKKPGESLKISCKGSGYSFTSYWIGWVRQMPGKGLEWMGIIYPGDSDTRYSPSFQGQVTISADKSISTAYLQWSSLKASDTAMYY
AB067159.1	QVQLVQSGAEVKKPGESLKISCKGSGYSFTSYWIGWVRQMPGKGLEWMGIIYPGDSDTRYSPSFQGQVTISADKSISTAYLQWSSLKASDTAMYY
AB067162.1	QVQLVQSEAEVKKPGESLKISCKASGYNFTSFWIGWVRQMPGKGLEWMGIIYPRDSDTRNSPFLQGQVTISADESINTAYLQWGSLKASDTAMYY
AB067167.1	QVQLVQSGAEVKKPGQSLKISCKGSGYDFATFWIGWVRQRPGEGLEGMGIIYPADFDTRYSPSFKGQVTMSADRSISTAYLQWSNLKASDTAIYY
AB067175.1	QVQLVQSGAEVKKPGESLKISCKGSGYSFTTYWINWVRQMPGKGLEWMGSIYPGDSDTRYSPSFQGQVTISADKSFSTANLQWSSLKASDTAMYY
AB067195.1	QVNLRESGAEVKKPGESLKISCKGSGYSFTSYWIGWVRQMPGKGLGWMGIIYPGDSDTRYSPPFQGQVTISADKSISTAYLQWSSLKASDTAMYY
AB067241.1	EVQLVESGAEVKKPGESLKISCKGSGYSFTSYWIGWVRQMPGKGLEWMGIIYPGDSDTRYSPSFQGQVTISADRSISTAYLQWSSLKASDTAMYY
AB067249.1	EVQLVESGAEVKKPGQSLKISCKGSGYDFATFWIGWVRQRPGKGLEGMGIIYPADFDTRYSPSFKGQVTISADRSINTAYLQWSSLKASDTAIYY
AB067315.1	QVQLLQSAAEVKKPGESLKISCKGSGYTFGVYWIGWVRQMPGKGLEWMGIVYPGQSDTRYSPSFEGQVTITGDKSTNTAYLQWSSLKASDTAMYY
AB067326.1	QVQLLQSAAEVKKPGESLKISCKGSGYSFTSYWIGWVRQMPGKGLEWMGIIYPGDSDTRYSPSFQGQVTISADKSISTAYLQWSSLKASDTAMYY
AB067327.1	QVQLLQSAAEVKKPGDSLKISCQGSGYSFATYWIGWVRQMPGKGLEWMGIIYPDDSDARYSPSFQGHVTMSADKSFNTAFLQWDNLQASDTAIYY
AB067330.1	QVQLLQSAAEVKKPGESLKISCKGSGYTFTTYWVGWVRQTPGKGLEWMGIIYPGDSDTRYSPSFQGQVTISADKSISTAYLQWSSLKASDTAMYY
AB067334.1	QVQLLQSAAEVKKPGESLKISCKGSGYSFTAYWIAWVRQMPGKGLEWMGIIYPDDSDTRYSPSFQGQVTISADKSISTAYLQYNSLKASDTAMYY
AB067391.1	QVQLVQSGAEVKKAGESLKISCKGSGYSFSTYWLAWVRQMPGKGLEWMGTIYPGDSDARYRPPFQGQVTMSADKSIDTAYLEWSSLKASDTAIYF
AB067392.1	QVQLVQSGAEVKKPGESLKISCKVSGYSFTSYWIGWVRQMPGKGLEWMGIIYPGDSDTRYSPSFQGQVTISADKSISTAYLQWSSLKASDTAMYY
AB245095.1	QVQLVQSGAEVKKPGESLKISCKGSGYSFANHWIAWVRQMPGKGLEWMGIFNPDNSDTTYSPSFQGQVTFSADKSISIAYLHWSSLKASDTAIYY
AF021982.1	EVQLVQSGAELKKPGESLIISCQASGYDFANYWIGWVRQMPGRGLEFMGIIYPADSNTKYSPSFQGQVSISADKSINTAYLQWYSLKASDTAMYY
AF052379.1	EVQLVQSGAEVKKPGDSLKISCQGSGYSFTNYWIGWVRQMPGKGLEWMGLIYPGDSSTRSSPSFEGQVTISADESISTAYLQWRSLKASDTAMYF
AF062125.1	EVQLVQSGAEVKKPGESLKISCKGSGYSFTSYWIGWVRQMPGKGLEWMGIIYPGDSDTRYSPSFQGQVTISADKSISTAYLQWSSLKASDTAMYY
AF062154.1	EVQLVQSGAEVKKPGESLKISCKGSGYSFTKHWIAWVRQMPGKGLEWMGITFPGDSDTRYSPSFQGQVTISADKSISTAYLQWNSLKASDTAMYY
AF062157.1	EVQLVQSGAEAKKPGDSLKMSCKGSGYSFNTYWIGWVRQMPGKGLEWMGFIYPGDSDTRYSPSFEGHVTISVDKSISTAYLQWSSLKASDTAMYY
AF062164.1	EVQLVQSRAEVKKPGDSLKISCKASAYSFTTYWIGWVRQMPGKGLEWMGFIYPGDSDARYSPSFEGHVTISVDKSITTAYLQWSNLRASDTAIYY
AF062214.1	EVQLVQSGAEVKKPGESLKISCKGSGYSFTSYWIGWVRQMPGKGLEWMGIIYPGDSDTRYSPSFQGQVTISADKSISTAYLQWSSLKASDTAMYY
AF078940.1	EVQLVESGPEVKKPGESLKISCQGSGYTFTNYWIGWVRQMSGKGLEWMGIIYPGDSDTIYSPSFQGQVTISADKSITTAYLQWSSLKASDTAIYY
AF078941.1	EVQLVESGAEVKKPGESLKISCKGSGYSFTSYWIAWVRQMAGKGLESMGIIYPGDSDTRYSPSFQGQVTISADKSISTAFLQWSSLKASDTAIYY
AF085651.1	EVHLLQSAAELKRPGESLRISCKTSGYRFTSYWIGWVRQMPGKGLEWMGIIFPGDSDTRYSPSFQGQVSISADKSISTAYLQWSSLKASDTAMYY
AF085653.1	EVHLLQSAAELKRPGESLRISCKTSGYRFTSYWIGWVRQMPGKGLEWMGIIFPGDSDARYNPSFQGQVNISADKSISTAYLQWSSLKASDTAMYY
AF085657.1	EVQLVQSAAEVKRPGESLRISCKTSGYSFTGYWIGWVRQMPGKGLEWMGIIYPGDSDTRYSPSFQGQVTISADKSISTAYLQWSSLKASDTAMYY
AF085658.1	EVQLVQSGAEVKEPGESLRISCKTSGYSFSTYWIAWVRQKPGKGLEWMGIIYPGDSDTRYSPSFQGQVTISADKSLSTAYLQWGSLKASDTAMYY
AF085659.1	EVQLVQSGAEVKEPGESLRISCKTSGYSFSTYWIAWVRQKPGKGLEWMGIIYPGDSDTRYSPSFQGQVTISADKSLSTAYLQWGSLKASDTAMYY
AF099197.1	EVQLQESGAEVKKPGESLKISCKGSGYSFTNYWIGWVRQMPGKGLEWMGIIYPGDSDTRYSPSFQGQVTISADKSISTAYLQWSSLKASDTAMYY
AF110480.1	EVQLVQSGAEVKKPGESLKISCKGSGNNFNNYWIGWVRQMPGKGLEWVGSIHPDDSDTRYSPSLQGQVTISADRSISTAYLQWSSLKASDTAMYY
AF110481.1	EVQLVQSGVEVKQPGESLRISCKGSGYSFNSYWISWVRQMPGQGLEWVGIIHPDDSDVRYSPSFQGLVTIPADRSQTTAYLQWSSLKASDTAIYY
AF110482.1	EVQLVQSRAEVKKPGESLKISCKGSGNSFNNYWIAWVRQMPGQGLEWVGIIHPDDSDVRYSPSFQGLVTISADRSQTTAYLQWSSLKASDTAIYY
AF110483.1	EVQLVQSRAEVKKPGESLKISCKGSGNSFNNYWIAWVRQMPGQGLEWMGNIYPADSDTRYSPSFQGQVTISADKSISTAYLQWRSLKASDTAIYY
AF110484.1	EVQLVQSGAEVKKPGESLKISCKGSGYSFTSYWIGWVRQMPGKGLEWMGIIYPGDSDTRYSPSFQGQVTISADKSISTAYLQWSSLKASDTAMYY
AF110485.1	EVQLIQSGAEVKKPGESLSISCKGSDNRFTRHYIGWVRQRPGKGLEWMGIIYPADSDIKYSPSFQGQVIISADKSRNTATLHWSSLKASDSAIYY
AF110486.1	EVQLLQSGAEVKNPGESLKISCKGSGHNFTNYWIGWVRQVPGKGLEWMGIIYPGDSDTRYSPSFQGQVTISADKSISTAYLQWRSLKASDTAMYY
AF110487.1	EVQLVESGPEVKKPGESLKISCKGSGYSFTSYWIGWVRQMPGKGLEWMGIIYPGDSDSRYSPSFQGQVTISADKSIDTAYLQWSSLKASDTAMYY
AF110488.1	EVQLVQSEAEAKKPGESLRISCKASGYTFSSYWIVWVRQMPGKGLEWMGIIYPGDSDTRYSPSFQGQVTISVGKSTSTAYLQWTSLKASDTARYY
AF174014.1	GVQLVQSGAEVKKPGDSLKISCKASGYRSPTLWIAWVRQMPGRGLECVGIIYLADSDTKYSPAFQGQVSISADKSTYTAYLQWDSLRASDTATYL
AF174068.1	EVQLVQSGAEVKKPGESLKISCKGSGYSFTSYWIGWVRQMPGKGLEWMGIIYPGDSDTRYSPSFQGQVTISADKSISTAYLQWSSLKASDTAMYY
AF174110.1	QVQLVQSGAEVKKPGESLKISCKGSGYSFTSYWIGWVRQMPGKGLEWMGIIYPGDSDTRYSPSFQGQVTISADKSISTAYLQWSSLKASDTAMYY
AF306373.1	VQLLEQSEAEVKKPGESLKISCQGSGYKFTDYWIAWVRQMPGKGLEWMGIIYPGDSHTKYSPSFQGQVTISADTSISTAYLQWNSLEASDTAMYY
AF348828.1	EVQLMQSGAEAKKPGESLKISCRASGYTFASYWIAWVRQRPGKGLEWMGIIFPGDSEITYSPPFQGQVIISADKAMNTAFLQWNSLEASDTAMYY
AF348829.1	EVQLVQSGAEVKKPGESLKISCKGSGYSFAIYWIGWVRHLPGKGLEWMGIIYPGDSNARYSPSFQGQITISADKSINTAYLQWSSLQASDTAMYY
AF348830.1	EVQLVQSGAEVKKPGESLKISCKGSGYNFAGFWIGWVRQMPGKGLEWMGIIYPGDSNARYSPSFQGQITISADKSINTAYLQWSSLQASDTAMYY
AF348831.1	EVQLVQSGAEVKKPGDSLKISCKGSGYRFTTYWIGWVRQVPGKGLEWMTIIYPGDSDTRYSPSFQGQVTISADKSISTAYLQWSSLKASDTAMYY
AF348832.1	EVQLVQSGAEVKKPGESLKISCKGSGYSFAIYWIGWVRQVPGKGLEWMTIIYPGDSNARYSPSFQGQITISADKSINTAYLQWSSLQASDTAMYY
AF348833.1	EVQLVQSGAEVKKPGDSLKISCKGSGYRFTTYWIGWVRQVPGKGLEWMTIIYPGDSDTRYSPSFQGQVTISADKSISTAYLQWSSLKASDTAMYY
AF348834.1	EVQLVQSGAEVKKPGDSLKISCKGSGYRFTTYWIGWVRQVPGKDLEWMGIIYPGDSNARYSPSFQGQITISADKSINTAYLQWSSLQASDTAMYY
AF348835.1	EVQLVQSGAEVKKPGESLTISCEGSGYKFASYWIGWVRQMPGKGLEWMGIIYPGDSNARYSPSFQGQVIISADKAMNTAFLQWNSLEASDTAMYY
AF394197.1	QVQLVQSGAEVKKPGDSLRISCEGSGYSFTNYWIGWVRQMPGKGLEWMGIIHPGDSDTRYNPSFQGQVTMSADKSISTAYLQWSSLRASDTAMYY
AF394739.1	VQLLEQSGAEVKKPGEYLKIYCKGSGYSFTNYWIGWVRQMPGKGLEWMGVIYPGDSETRYSPSFQGHVTFSADKSIKTAFLQWSSLKTPDSAMYY
AF442760.1	EVQLVQSGAEVKKPGESLKISCKGSGYIFSSNWIAWVRQVPGKGLEWMGIIFPGDSDTRYSPSFQGQVTFSVDTSISTAYLQWSSLKASDTATYY
AJ002767.1	EVQLVQSGAEVKKPGESLKISCKGSGFTFTSYWIGWVRQMPGKGLEWMGVIYPGGSDARYSPSFQGQVTISADKSITTAYLQWSSLKASDTAMYY
AJ002768.1	EVQVLQSGAEVKKPGESLKISCKASGYEFTNYWIGWVRQMPGKGLEWMAMIYPGTSDTRYGPSFQGQVTFSADKSVSTAYLQWNSLRASDTAMYY
AJ002769.1	EVQLVQSGAEVKKPGESLKISCKGSGYTFTNYWIGWVRQMPGKGLEWMGIIYPGASNTRYSPSFQGQVIISVDNSITTAYLQWNSLRASDTAMYY
AJ002770.1	EVQLVQSGAEVKKSGESLSISCKGSGYSFSTDWIGWVRQMPGKGLEWMGIIYPGASNTRYSPSFQGQVIISVDNSITTAYLQWNSLRASDTAMYY
AJ002771.1	EVQLVQSGAEVKKPGESLKIFCKGSGYSFSSYWIGWVRQMPGKGLEWMGNMYPGDSDTRYSPSFQGHVTISADKSSSTAYLQWSSLRASDTAMYF
AJ002772.1	EVQLVQSGAEVKKPGESLKIPCKSSGYNFISYWIGWVRQMPGKGLEWMGIIYPGDSDTRYSPSVQGQVTISADKSSNTAYLQWSSLKASDTAMYF
AJ002773.1	EVQLVQSGAEVKKPGESLKISCQSFGYIFISYWIGWVRQMPGQGLEWMGIIYPGDSDTRYSPSFQGQVTISADKSSSTAYLQWSSLKASDTAMYF
AJ002774.1	EVQLVQSGAEVKKPGESLKISCKGSGYSFTNHWIGWVRQMPGQGLEWMGIIYPGDSDTRYSPSFQGQVSISVDKSINTARLQWSSLKASDTAMYF
AJ002775.1	EVQLVQSGAEVKKPGESLKISCKGSGYSFTSYWIGWVRQMPGKGLEWMGIIYPGDSDTRYSPSVQGQVTISADKSSSTAYLQWSSLKASDTAMYF
AJ006165.1	EVQLVQSGAEVKKPGESLKISCKASGYSSINYWIGWVRQMPGKGLEWMGIIYPDDSQTRYSPSFQGQVTISADKSISTAYLQWSSLKASDSAIYY
AJ131060.1	EVQLVQSGAEVKKPGESLKISCKGSGYTFGNYWIGWVRQMPGKGLEWMGSIYPLDSDTRYSPSFEGQVTISADKSINTAYLQWSSLKASDTAMYY
AB063835.1	QVQLVQSGAEVKKPGESLKISCKGSGYSFTSYWIGWVRQMPGKGLEWMGIIYPGDSDTRYSPSFQGQVTISADKSISTAYLQWSSLKASDTAMYY
AB063897.1	QVQLVQSGAEVKKPGESLKISCKGSGYSFTSYWIGWVRQMPGKGLEWMGIIYPGDSDTRYSPSFQGQVTISADKSISTAYLQWSSLKASDTAMYY
AB063925.1	QVQLVQSGAEVKKPGESLKISCKGSGYSFTSYWIGWVRQMPGKGLEWMGIIYPGDSDTRYSPSFQGQVTISADKSISTAYLQWSSLKASDTAMYY
AB063926.1	EVQLVESGAEVKKPGESLKISCKGSGYSFTNYWIGWVRQMPGKGLEWMGIIYPGDSDTRYSPSFQGQVTISADKSISTAYLQWSSLKASDTAMYY
AB066826.1	QVQLVQSGAEVKKPGESLKISCKGSGYSFTSYWIGWVRQMPGKGLEWMGIIYPGDSDTRYSPSFQGQVTISVDKSISTAYLQWSSLKASDTAMYY
AB066832.1	QVQLVQSGAEVKKPGESLKISCKGSGYSFSSYWIAWVRQMPGKGLEWMGIIYPGDSDTRYSPSFQGQVTISADKSISTAYLQWSSLKASDTAMYY
AB066833.1	QLQLVQSGAEVKKPGESLKISCKASGYSFARYCIAWVRQMPGKGLEWMGIIYPGDSDTRYSPSFQGQITISADKSVSTAYLRWSSLKASDTAMYY
AB066929.1	QVQLLQSAAEVRKPGEALKISCKGSGYTFTDYWIVWVRQMPGKGLEWMAIIYPGDSDTTYNPSLEAQITVSTDNSLNTAYLQWSSLEASDSAIYY
AB066932.1	QVQLLQSAAEVKKPGEPLKISCKGSGYRFTSYWIGWVRQMPGKGLEWMGIIYPADSDTRYSPSFQGQVTISADKSISTAYLQWNSLKASDTATYF
AB066935.1	QVQLLQSAAEVKKPGESLKISCKGSGYTFSNNWIGWVRQMPGKGLEWMGIIYPGDSDTRYSPSFQGQVTISADKSISTAYLQWSSLKASDTAMYY
AB066971.1	EVQLVESGAEVKKPGESLKISCKGSGYSFTSYWIGWVCQMPGKGLEWMGIIYPGDSDTRYSPSFQGQVTISADKSISTAYLQWSSLKASDTAMYY
AJ233712.1	VKLLEQSGAEVKKPGESLKISCKVSGYRFTNYWIGWVRQMPGKGLEWMGMIYPGDSFTTYSPSFQGQVTISADKSVNTAYLQWSSLEASDTAVYY
AJ249378.1	EVQLVQSGAEVKKPGESLKISCKGSGYSFTSYWIGWVRQMPGKGLEWMGIIYPGDSDTRYSPSFQGQVTISADKSISTAYLQWSSLKASDTAMYY
AJ249636.1	EVQLVQSGAEVKKPGESLKISCKGSGYSFTSYWIGWVRQMPGKGLEWMGIIYPGDSDTRYSPSFQGQVTISADKSISTAYLQWSSLKASDTAMYY
AJ249637.1	EVQLVQSGAEVKKPGESLKISCMCSGYSFTTYWTGWVRQMPGKGLEWMGMIYPGDGNTKYSPSFQGQVTISADTSINTAYLQWSSLQASDTGVYY
AJ276099.1	EVQLLESGAEVKKPGESLKISCKGSGYSFTSYWIGWVRQMPGKGLEWMGIIYPGDSDTRYSPSFQGQVTISADKSISTAYLQWSSLKASDTAMYY
AJ308448.1	EVQLVQSGAEVKKPGESLRISCEASGYSFTNYWIAWVRQMPGKGLEWMGIIYATYSNTYYSPSLQGQVTISADRSISTAYLQWGSLKASDTAMYY
AJ399826.1	EVQLVESGAEVKKSGESLKISCKSSGYYFTSYWIGWVRQMPGKGLEWMGIIYPGDSDTRYSPSFQGQVTISADKAISTAYLQWSSLKASDTAIYY
AJ414007.1	EVQLVQSGAEVKKPGESLKISCKGSGYSFTSYWIGWVRQMPGKGLEWMGIIYPGDSDTRYSPSFQGQVTISADKSISTAYLQWSSLKASDTAMYY
AJ491906.1	EVQLVQSGAEVKKPGQSLKISCKGSGYKFATYSIGWVRQMPGKGLEWMGIIYPSDSETTYSPSFHGQVNISVDKSINTAYLQWSRLRASDTAIYY
AJ491907.1	EVQLVQSGAEVKKPGQSLKISCKGSGYKFATYSIGWVRQMPGKGLEWMGIIYPSDSETTYSPSFHGQVNISVDKSINTAYLQWSSLRASDTAIYY
AJ491908.1	EVQLVQSGAEVKKPGQSLKISCKSSGYKFATYSIGWVRQMPGKGLEWMGIIYPSDSETTYSPSFHGQVNISVDKSINTAYLQWSSLRASDTAIYY
AJ491913.1	EVQLVQSGAEVKKSGESLKISCQGSGYRLTSYWVGWVRQRPGKGLEWMGIIFPGDSDTRYSPSFQGQVTISADKSIDTASLQWSSLKASDTAIYY
AJ491914.1	EVQLVQSGAEVKKSGESLKISCQGSGYRLTSYWVGWVRQRPGKGLEWMGIIFPGDSDTRYSPSFQGQVTISVDKSIDTASLQWSSLRASDTAIYY
AJ491915.1	EVQLVQSGAEVKKSGESLKISCQGSGYRLTSYWVGWVRQRSGKGLEWMGIIFPGDSDTRYSPSFQGQVTISVDKSIDTASLQWSSLRASDTAIYY
AM233779.1	EVQLVQSGAEVKKPGESLKISCKASGYRFTSYWIAWVRQMPGKGLEWMGIIYPGEFDTRYGPSFQGQVIISADKSISTAYLQWSSLKASDTAMCY
AM233780.1	GVQLVQSGAEVKKPGESLRISCKASGYTFNDYWIGWVRQMPGKGLEWMGIIYPGYPGDSHIKYSPSFEGQVTISADKSISTAYLQWSSLKASDTA
AM233782.1	EEQLVQSRSAVKKPGESLKISCEASEYNFDVYWIGWVRQVPGKGLECVAIIYPGDSDARYSPSFQGQVTISVDKSIDTAYLQWSGLKASDTAMYY
AM233803.1	EVQLVQSGAEVKKPGESLKISCKGSGYTFSNFWIAWVRQMPGKGLEWMGIIYPGDSDTRYSPSFQGQVTISADKSITTAYLQWSSLKASDTAMYY
AM233829.1	EVQLVQSGPEAKKPGESLRISCKDSGYTFNTHWIGWVRQMPGKGLEWMAIMWRGHSNIYYGPSFQGQVTLSADESTNTAYLQWTSLQASDTAIYY
AM233834.1	EVQLVQSGAQVKKPGESLKISCKGSGYSLMSYWIGWVRQTPGKGLEWIGIIYPGDSDTRYSPSFQGQVTISADKSTGTAYLQWSYLRASDTAMYY
AM233837.1	GVQLVQSGEEVKKSGESLKISCKGFGYNFNTSWIAWVRQMPGKGLEWLGIIYPGDSDTLYSPSFQGHVTISSDNFIDTAYLQWGALKASDTATYY
AM233839.1	EVQLVQSGAEAKKPGESLKISCKGSGYTFTDYWIGWVRQMPGKGLEWMGIIYPSDSDTKYSPSFQGQVTISVDKSISAAYLQWSSLKASDTAMYY
AY033242.1	EVQLVESGAEVKKPGESLKISCKGSGYSFTNYWIGWVRQMPGKGLEWMGIIYPGDSDTRYSPSFQGQVSVSADKSITTAYLQWNSLKASDTAMYY
AY033274.1	EVQLVQSGAEVKKPGESLKISCKGSGYIFTTYWIGWVRQVPGKGLEWMGAIYPGDSDTRYSPSFQGQVTISADKSISTAYLQWSSLKASNTAMYY
AY033276.1	EVQLVQSGAEVKKPGESLKISCKGSGYSFTTYWIGWVRQMPGKGLEWMGIIYPGDSDTRYSPSFQGQVTISADKSITAAYLQWSSLKASDTAMYY
AY033281.1	EVQLVQSGAEVKKPGESLQISCKGSGYSFTNYWIGWVRQMPGKGLEWMGIIYPGDSDTRYSPSFQGQVTISADKSISTAYLQWSSLKASDTAMYY
AY033286.1	EVQLVQSGAEVKKPGESLKISCKGSGYSFTTYWIGWVRQMPGKGLEWMGIIYPGDSDTRYSPSFQGQVTISADKSITAAYLQWSSLKASDTAMYY
AY033288.1	EVQLVQSGAEVKKPGESLKISCKGSGYSFISYWIGWVRQMPGKGLEWMGIIYPGDSDARYSPSFQGQVTISADKSISTAYLQWSSLKASDTAIYY
AY270190.1	QVQLEQSGAEVKKPGESLKISCEASGYTFGTYWIGWVRQMPGKGLEWMGIIYPGDSDTTYSPSFRGQVTLSVDKFINTAYLQWDSLKASDTAIYY
AY376089.1	VQLLEQSGAEVKKPGESLKTSCEGSGYSFTTYWIAWVRQMPGKGLEWMGIIYPGDSDTRYSPSFQGQVTISVDKSISTAYLQWSSLKASDTAMYY
AY393084.1	EVRLVQSGAEVKKPGESLKISCKASGYSFTSNWIGWVRQMPGKGLEWMGIIFPGDSDTIYSPSFQGQVTISVDKSISTAYLQWSSLKASDTAIYY
AY393085.1	EVQLVQSRAEVKKPGESLKISCQGSGYRFSIYWIVWVRQTAGKDLEWMGTIYPGDSDTRYSPSFQGRFTISADKSINTAYLQWNSLKASDTATYF
AY393086.1	EVQLVQSGAEVKKPGESLKISCKGSGYIFTKYWIGWVRQIPGKGLEFMGIVYPDDSDTRYSPSFQGHVTLSADKSTNTAYLQWGSLKASDSAMYY
AY393087.1	EVQLVQSGAEVKKPGESLKISCKGSGYRFSSYWIGWVRQMPGKGLEWMGIIYPGDSDTRYSPSFQGQVTISADKPISTAYLQWNSLRASDTAIYY
AY393088.1	EVRLVQSGAEVKKPGESLKISCRASGYSFTSHWIGWVRQMPGKGLEWMGIIFPGDSDTIYSPSFEGQVTISADKSISTAYLQWSSLKATDSAMYY
AY393089.1	EGQLEQSGAEVKKPGESLKISCKASGYTFASYWIGWVRQMPGKGLEWVGIVYPGDFDTKYSPSFQGHVTISVDRSISTAYLQWSSLKASDTAFYY
AY393090.1	EVQLVQSGAEVKNPGESLKISCKTSGYTFSNYWIGWVRLMPGKGLEWMGIIHPADSDTRYSPSFQGQVTISADKSISTVYLYWTSLKASDTAMYY
AY393091.1	EVQLVQSGAEVKKPGESLKISCKGSGYIFTKYWIGWVRQIPGKGLEWVAIINPDDSDTRYNTSFQGQVTISVDKSISTAYLQWSSLKATDTAMYY
AY393092.1	EGQLEQSGAEVKKPGESLKISCKASGYTFASYWIGWVRQMPGKGLEWVGIVYPGDFDTKYSPSFQGHVTISADRSTSTAYLQWSSLKASDTVIYY
AY393093.1	EVQLVQSGAEVKKSGQSLTISCKASGYSFAGFWIGWVRQMPGEGLEWMGAIYPGDTDTRYNPSFRGQVTISADRSISTAYLQWTSLRTSDSAKYY
AY393094.1	EVRLVQSGAEVKKPGESLKISCKASGYSFTSNWIGWVRQMPGKGLEWIGIIFPGDSDTIYSPSFQGQVTISVDKSINTAYLQWSSLKATDTAMYY
AY393095.1	EVRLVQSGAEVKKPGESLKISCQASGYTFTNNWVGWVRQMPGKGLEWMGIIFPGDSDTIYSPSFQDQVTISVDKSTSTAYLQWSSLRATDTAMYY
AY393096.1	EVQLVQSGAEVKKPGESLKISCKASGYSFTSYWIGWVRQMPGKGLEWMGIVYPGDSHIKYSPSFQGQVTISADKSLSTAYLQWISLKASDTAMYY
AY393097.1	EVQLVQSGAEVKKPGESLKISCKASGYTFTNYWIGWVRQMPGKGLEWMGVIYPGDSDTIYSPSFQGQVTISVDKSISTAYLQWSGLKATDTAMYY
AY393185.1	EVQLVQSGAEVKKPGESLKISCKGSGYSFTSYWIGWVRQMPGKGLEWMGIIYPGDSDTRYSPSFQGQVTISADKSISTAYLQWSSLKASDTAMYY
AY393186.1	EVQLVQSGAEVKKPGESLKISCKGSGYSFTSYWIGWVRQMPGKGLEWMGIIYPGDSDTRYSPSFQGQVTISADKSISTAYLQWSSLKASDTAMYY
AY393187.1	EVQLVQSGAEVKKPGESLKISCKGSGYSFTSYWIGWVRQMPGKGLEWMGIIYPGDSDTRYSPSFQGQVTISADKSISTAYLQWSSLKASDTAMYY
AY393188.1	EVQLVQSGAEVKKPGESLKISCKGSGYSFTSYWIGWVRQMPGKGLEWMGIIYPGDSDTRYSPSFQGQVTISADKSISTAYLQWSSLKASDTAMYY
AY393189.1	EVLLVQSGAEVKKPWESLKISCKGSGFSFTSYWIGWVRQMPGKGLEWMGIIYPGDSDTRYSPSFQGQVTISVDKSISTAYLQWSSLKASDTAMYY
AY393190.1	EVQLVQSGAELKKTGESLRISCKGSGYSFTRYWVGWARQMPGRGLEWMGFIHPADFETRYSPSFRGQVTVSVDNSINTAYLEWSSLKASDSAKYY
AY393191.1	EVQLVQSGAEVKKAGESLKISCKGSGYRFTTYWIGWVRQMPGKGLEWMGIIYPGDSDTRYSPSFQGQVTISADKSISTAYLQWSSLKASDTAMYY
AY393192.1	EVLLVHSGAEVKKPGESLKISCKGSGFSFTSYWIGWVRQMPGKGLEWMGIIYPGDSDTRYSPSFQGQVTISVDKSISTAYLQWSSLKASDTAMYY
AY393193.1	EVQLVQSGAEVKKPGESLKISCKGSGYSFTSYWIGWVRQMPGKGLEWMGIIYPGDSDTRYSPSFQGQVTISADKSISTAYLQWSSLKASDTAMYY
AY393194.1	EVQLVQSGAEVKKPGESLKISCKGSGYSFTNYWIGWVRQMPGKGLEWMGIIYPGDSDTRYSPSFQGQVTISADKSISTAYLQWSSLKASDTAMYY
AY393195.1	EVQLVQSGAEVKKPGESLKISCKGSGYSFTSYWIGWVRQMPGKGLEWMGIIYPGDSDTRYSPSFQGQVTISADKSISTAYLQWSSLKASDTAMYY
AY393196.1	EVQLVQSGAEVKKPGESLKISCKGSGYSFTSYWIGWVRQMPGKGLEWMGIIYPGDSDTRYSPSFQGQVTISADKSISTAYLQWSSLKASDTAMYY
AY393197.1	EVQLVQSGAKVKKPGESLKISCKGSGYSFTSYWIGWVRQMPGKGLEWMGIIYPGDSDTRYSPSFQGQVTISADKSISTAYLQWSSLKASDTAMYY
AY393198.1	EVQLVQSGAEVKKPGESLKISCKGSGYSFTSYWIGWVRQMPGKGLEWMGIIYPGDSDTRYSPSFQGQVTISADKSISTAYLQWSSLKASDTAMYY
AY393199.1	EVQLVQSGAEVKKPGESLKISCKGSGYSFTNYWIGWVRQMPGKGLEWMGIIYPGDSDTRYSPSFQGQVTISADKSIYTAYLQWSSLKASDTAMYY
AY866557.1	KVQLVQSGAEVKKPGESLKISCQASGYGFTVYWIGWVRQPPGKGLEWLGIIYPGDSDTRYNPSFQGQVTISADKSVSTTYLQWSSLKASDTAIYY
AY866563.1	KVQLVQSGAEVKKPGESLKISCQASGYGFTVYWIGWVRQPPGKGLEWLGIIYPGDSDTRYNPSFQGQVTISADKSVSTTYLQWSSLKASDTAIYY
AY866572.1	EVQLVQSGAEVKKPGESLKISCQASGYGFTVYWIGWVRQLPGKGLEWLGIIYPGDSDTRYNPSFQGQVTISADKSVSTTYLQWSSLKASDTAIYY
AY866587.1	QVQLVQSGAEMKKPGDSLKISCQASGYGFTVYWIGWVRQLPGKGLEWLGMIYPGDSDTRYNPSFQGQVTISADKSVSTTYLQWSSLKASDTAIYY
AY866595.1	EVQLAQSGAEVKKPGESLKISCQASGYGFTVYWIGWVRQLPGKGLEWLGIIYPGDSDTRYNPSFQGQVTISADKSVSTTYLQWSSLKASDTAIYY
AY866604.1	QVQLVESGAEMKKPGDSLKISCQASGYGFTVYWIGWVRQLPGKGLEWLGMTYPGDSDTRYNPSFQGQVTISADKSVSTTYLQWSSLRASDTAIYY
AY866631.1	QVQLQQSGAEVKKPGESLKISCQASGYGFTVYWIGWVRQLPGKGLEWLGIIYPGDSDTRYNPSFQGQVTISADKSVSTTYLQWSSLKASDTAIYY
AY866642.1	EVQLVQSGAEVKKPGESLKISCQASGYGFTVYWIGWVRQLPGKGLEWLGIIYPGDSDTRYNPSFQGQVTISADKSVSTTYLQWSSLKASDTAIYY
AY866643.1	QVQLVQSGAEVKKPGESLKISCQASGYGFTVYWIGWVRQLPGKGLEWLGIIYPGDSDTRYNPSFQGQVTISADKSVSTTYLQWGSLKASDTAIYY
AY866644.1	EVQLVQSGAEVKKPGESLKISCQASGYGFTVYWIGWVRQLPGKGLEWLGIIYPGDSDTRYNPSFQGQVTISADKSVSTTYLQWSSLKASDTAIYY
AY866648.1	KVQLVQSGAEVKKPGESLKISCQASGYGFTVYWIGWVRQLPGKGLEWLGIIYPGDSDTRYNPSFQGQVTISADKSVSTTYLQWSSLKASDTAIYY
AY866650.1	KVQLVQSGAEMKKPGDSLKISCQASGYGFTVYWIGWVRQLPGKGLEWLGMIYPGDSDTRYNPSFQGQVTISADRSVSTTYLQWSSLKASDTAIYY
AY866653.1	KVQLVQSGAEVKKPGESLKISCQASGYGFTVYWIGWVRQLPGKGLEWLGIIYPGDSDTRYNPSFQGQVTISADKSVSTTYLQWSSLKASDTAIYY
AY866674.1	EVQLVQSGAEVKKPGESLKISCQASGYGFTVYWIGWVRQLPGKGLEWLGIIYPGDSDTRYNPSFQGQVTISADKSVSTTYLQWSSLKASDTAIYY
AY866676.1	EVQLVQSGAEVKKPGESLKISCQASGYGFTVYWIGWVRQLPGKGLEWLGIIYPGDSDTRYNPSFQGQVTISADKSVSTTYLQWSSLKASDTAIYY
AY866707.1	EVQLVQSGAEVKKPGESLKISCQASGYGFTVYWIGWVRQLPGKGLEWLGIIYPGDSDTRYNPSFQGQVTISADKSVSTTYLQWSSLKASDTAIYY
AY866741.1	KVQLVQSGAEVKKPGESLKISCEASGYRFTTYYIAWVRQVPGKGLEWMGTIYPGDSATTYSPSFEGQVSISADKSISTVYLQWSSLEASDTAMYY
AY941862.1	EVQLVESGAEVKKPGESLKISCKGSGYNFPYSWIAWVRQMPGKGLEWMGIIFPGDSDTRYSPPFQGQVTISADNSKSTAYLQWSSLKASDTAMYY
AY941877.1	EVQLVQSGAEVRRPGESLKISCKGSGYSFTRNWIGWVRQMPGKGLEWMGIIYPGDSDTRYSPSFQGQVTISADKSISTAYLQWSSLKASDTAMYY
AY941878.1	EVQLVESGAEVKKPGESLKISCKGSGYSFTRNWIGWVRQMPGKGLEWMGIIYPGDSDTRYSPSFQGQVTISVDKSISTAYLQWSSLKASDTAMYY
AY941879.1	EVQLVETGAEVKKPGESLKISCKGSGYSFTRNWIGWVRQMPGKGLEWMGIIYPGDSDTRYSPSFQGQVTISADKSISTAYLQWSSLKASDTAMYY
AY941916.1	QVQLVQSGAEVRKPGESLKISCEASGYNFGSHWIGWVRQMPGKGLEWMGIIYPGDSDTRYSPSFQGQVTISADKSISTAYLQWSSLKASDTAVYY
AY941919.1	EVQLVETGAEVKKPGESLKISCKGSGYRFTSNWIGWVRQMPGKGLEWMGIIYPGDSDTRYSPSFQGQVTISADKSISTAYVQWSSLKASDTAMYY
AY941921.1	EVQLVQSGAEMKKPGESLKISCQGSGYKFTTFWIGWVRQMPGKGLEWMGIIYPADSDTRYSPSFQGQVTISADKSISTAYLQWSSLQASDTAMYY
AY941923.1	QVQLVQSGAEVKKPGESLKISCKGSGYSFSSNWIGWVRQMPGKGLEWMGIIYPGDSDTRYSPSFQGQVTMSDDKSISTAYLQWSSLQASDTSMYY
AY941958.1	QVQLVQSGAEVKKPGESLKISCKGSGYSFTSYWIGWVRQMPGKGLEWMGIIYPGDSDTRYSPSFQGQVTISADKSISTAYLQWSSLKASDTAMYF
AY941987.1	QMQLVQSGAEVKKPGESLKISCKGSGYSFTNYWIAWVRQMPGKGLEWMGMIYPDDSDTTYSPSFQGLATISADKSISTAYLQWSGLKASDTAMYF
AY971021.1	QVQLVQSGGEVKKPGDSLKISCKISGHIFTKYWIGWVRQMPGQGLEWMGIIYPADSDARYSPSVQGHVTISVDASVNTVYLQWSSLKASDTAMYY
AY971022.1	QVQLVQSGAEVKKPGESLRISCKASGYSFTSYYIAWVRQMPGKGLEWMGSVYPTDSDTRYSPSFQGKVTISADKYTYTAYLQWSSLKASDTAVYY
AY971039.1	QVQLVQSWAEVKKTGESLKISCKASGYSFTSYWIGWVRQMPGKGLEWMGMIWPRDSDTFYSPSFQGRVTISSDRSINTAYLQWSSLKASDTGIYY
AY971059.1	QVQLVQSGAEVKKPGESLKISCRGSGYNFDTYWIEWVRQMPGKGLEWMGSIYPGDSETRYRPSLQGQVTMSADKSTNTAHLQWNSLKASDTAIYY
AY971068.1	QVQLVQSGAEVKKPGESLKISCRGSGYNFDTYWIEWVRQMPGKGLEWMGSIYPGDSETRYRPSLQGQVTMSADTSISTASLQWSSLKASDTAMYY
AY971072.1	QVQLVQSGAEVKKPGESLKISCKGSGYNFGAYWIGWVRQMPGKGLEWMGIIYPGDSDTTYSPAFQGQVTISADKSISTAYLQWNSLKASDTAIYY
AY971073.1	QVQLVQSGAEVKKPGESLRISCKASGYRFPSFWISWVRQMPGKGLEWMGIIYPGDSDTRYSPSFQGQVTISADKSISTAYLHWNSLKASDTAMYY
AY971085.1	QVQLVQSGPELKKPGESLRISCEGSGYSFSTSWIAWVRQMPGKGLEWVGVMYPGDSDTRYSPTFQGRVTISADKSISTAYLQWGSLKASDTAIYY
AY971089.1	QVQLVQSGAEVKKPGDSLKVSCQASGDSFTNYWIGWVRQMPGKGLEWMGIINLGDSDTKYSPSFQGHVVISADKSINTAYLQWSSLKASDTAMYF
AY971098.1	EVDLVQSGAEVKKPGESLKISCEASGYRFSSYWIGWVRQMPGKGLEWMGIIYPGDSDTRYSPSFHGQITISADKSTRTAYLQWSSLKASDTAMYY
AY971118.1	QVQLVQSGAEVKKPGESLKISCQGSEYSFTDYWIGWVRQMPGKGLEWMGIIYAHDSNTKYSPSFQGQVTISVDRSINTAYLQWTSLKASDSAMYY
AY971121.1	QVQLVQSGAEVKKPGESLKISCKGSGYNFNTYWIGWVRQKPGKGLEYMGIMYPGDSDTRYSPSFQGQVTMSADKSISTAYLQWSSLRASDTAMYY
AY971122.1	QVQLVQSGAEVKKPGESLKISCKGSGYSFTSSWIGWVRQMSGKGLEWMGIIYPGDSDTTYSPSFQGRITISADKSITTAYLQWDSLKASDTATYY
BC014258.1	EVRLEQSGTEVKKPGESLKISCQASGFTFTDYWIGWVRQLPGQGLEWMGFIDRLDSKIRYNPSFQGQVTMSADTSITAVYLQWSRLKASDTGIYY
EF177983.1	EVQLVESGAEVKKPGESLKISCKGSGYSFTSYWIGWVRQMPGKGLEWMGIIYPGDSDTRYSPSFQGQVTISADKSISTAYLQWSSLKASDTAMYY
EF177986.1	EVQLVESGAEVKKPGESLKISCRGSGYTFTNDWIGWVRQMPGKGLEWMGIIYPRDSDTRYSPSFQGQVTISADKSISTAYLQWSSLKASDTAMYY
EF177987.1	EVQLVESGAEMKSPGESLKISCKVSGYSFTSYWIVWVRQMPGRGLEWMGIIYPGDSDSTYSPSFQGQVTISVDKSISTAYLYWSSLKASDTAIYY
EF178042.1	EVQLVESGAEVKKPGESLKISCKGSGYSFTSYWIGWVRQMPGKGLEWMGIIYPGDSDTRYSPSFQGQVTISADKSISTAYLQWSSLKASDTAMFY
EF178049.1	QVQLVQSGAEVKKPGESLKISCRASGYSFTSYWIGWVRQMPGKGLEWMGIIYPGDSDTRYSPSFQGQVTMSADKSISTAYLQWSSLKASDTAIYY
EF178067.1	QVQLVQSGAEVKKPGESLKISCKGSGYSFTSYWIGWVRQMPGKGLEWMGIIYPGDSDTRYSPSFQGQVTISADKSISTAYLQWSSLKASDTAMYY
EF178094.1	EVQLVESGAAVKKPGESLRISCKGSGFDFTNSWIAWVRQMPGKGLEWVGIISPAESDLSYSPSFRGQVTMSADKSSDTAYLQWSTLKASDTAIYY
EF178105.1	QVQLVQSGAEVKKPGESLKISCKGSGYSFTPYWIAWVRQMPGKGLEWMGIIYPRDFDTRYSPSFQGQVTISADKSISTAYLQWSSLKASDTAMYY
EU794410.1	QVQLVQSGAEVKKPGESLKISCGTSGYSFSTFWIAWVRQAPGKGLEWMGFIYPADSHTTYSTSFEGQVTMSVDKSVGAAYLQWSGLKASDTAMYY
EU794414.1	EVQLVESGAEVKKPGESLKISCKASGYTFTDNWIGWVRQMPGKGLEWMGIIYPDDSDTRYGPSFQGQVTMSVDKSIGTAYLQWNTLKASDTAIYY
EU794415.1	EVQLVESGAEVKKPGESLKIACKGSGDSFSSHWIGWVRQVPGKGLEWMGIVYSDDSDTRYSPSFQGQVTISVDKSIDTAYLKWSTLKASDSAIYY
EU794416.1	EVQLVESGAEVKQPGESLRISCKTSGYTFTNYWIGWVRQLPGKGLEWMGIIFPDDSDTSYSPSFKGQVTFSADKSLNTAYLHWSRLKASDTAMYY
EU794417.1	QVQLVQSGAEVKKAGESLEISCKGSGYTFTDHWIAWVRQVPGKGLEWMGMIYPGDSDTRYSPSLQGRVTMSADKTLSTAYLQWSRLEASDTAMYY
EU794424.1	QVQLVQSGAEVKKSGESLKISCQTSGYSFSDYWIGWVRQMPGKGLEWMGIFYPGDSDSRYSPSFEGQVTMSADRSTNTAHLQWSSLKPSDTALYY
EU794427.1	QVQLVQSGAEVKKPGESLKISCKGSGFSFAIYWIGWVRQMPGKGLEWMGIIYPDDSDTKYSPSFQGQVTISADKSTNTAYLQWSSLKASDTAMYY
EU794428.1	QVQLVESGAEVKKPGESLKISCKGSENIFSSYWIAWVRQMPGKGLEWMGNIYPSDSDVNYSPSFQGLVTISVDKSINTAYLQWRSLKASDTAMYY
EU794430.1	QVQLVQSGAEVKKPGDSLKISCKGSGYSFSTYWIAWVRQMPGKGLEWMGIVYPDDSDTTYSPSFQGQVTISADKSISIAYLQWGSLKASDTAIYY
EU794434.1	EVQLVESGAEVKQPGNSLKISCKASGYTFTDFWIGWVRQTPGKALEWVGLVFPDDSTTTYSPGFRGHVTISADKSVTSAYLEWNNVRPSDTAMYY
EU794441.1	EVQLVESGAEVKKPGESLKISCKASGYSFSDYWIGWVRQVPGKGLEWMGIIFPGDSDTTYSPSFQGQVTISVDTSINTAYLQWSSLRASDSAMYF
EU794442.1	QVNLRESGAEVRRPGESLKISCKGSGYSFIDYWIVWVRQMPGKGLEWMGMIFPDDSDTRYGPSFQGQVTISADKSINTAYLHWSSLQASDTAVYY
EU794443.1	QVQLVQSGAEVKKPGESLKISCKASGYSFSSYWIAWVRQMPGKGLEWMGFIYPADSDTRYSPSFQGQGTISADKSISTAYLQWSSLKASDTAMYY
FJ385310.1	QVQLVESGAEVKKPGESLKISCKGSGYSFTSYWIGWVRQMPGKGLEWMGIIYPGDSDTRYSPSFQGQVTISADKSISTAYLQWSSLKASDTAMYY
FJ385369.1	QVQLVQSGVEMKKPGESLKISCKGSGDSFSSHWIAWVRQTPGKGLEWMGVIYPGDSDTRYSPSFQGQVTISADKSTSTAYLQWSSLRASDTAMYY
U77537.1	EVQLVQSGAEVKKPGESLKISCKGSGYTFANYWIGWVRQMPGKGLEWMGIIWPGDSSIKSSPSFQGQVTISADKSITTAYMTWTNVKASDTAMYY
U77538.1	EVQLVQSGAEVKKPGESLKISCKGSGYSFTSYWIGWVRQMPGKGLEWMGIIYPGDSDTRYSPSFQGQVTISADKSISTAYLQWSSLKASDTAMYY
U77540.1	EVQLVQSGAQVKKPGESLKISCTDSGHSFTSYWIAWVRQMPGKGLEWMGIIYPGDSDTRNSPSFQGRVTISVDKSINTAYLQWSTVTASDTAMYY
U77542.1	EVQLVQSGAQVKKPGESLKISCTDSGHSFTSYWIAWVRQMPGKGLEWMGIIYPGDSDTRYSPSFQGRVTISVDKSINTAYLQWSTVTASDTAMYY
U77543.1	EVQLVQSGAEVKKPGESLKISCKGSGYSFTSYWIGWVRQMPGKGLEWMGIIYPGDSDTRYSPSFQGQVTISADKSISTAYLQWSSLKASDTAMYY
U77544.1	EVQLVQSGAEVKKPGESLKISCKGSGYSFTSYWIGWVHHMPGKGLEWMGIIYPGDSDTRYSPSFQGQVTISADKSISTAYLQWSSLKASDTAMYY
U77545.1	EVQLVQSGAEVKPSGESLKISCKDSGNNFADYWIGGVRQVPGKGLEWMGIINPRNSDTRYSPSFQGQVTISADKSINTAYLHWNSLRASDSAIYY
U77546.1	EVQLVQSGAEVKKPGESLKISCKDSGNNFADYWIGWVRQMPGKGLEWMGIINPRNSDTRYSPSFQGQVTISADKSINTAYLHWNSLRASDSAIYY
U77547.1	EVQLVQSGAEAKRPGESLKISCKGSGYSFTSYWIGWVRQMPGKGLEWVGIIYPGDSDTRYSPSFQGQVTISADKSISTAYLQWSSLKASDTAMYY
U77548.1	EVQLVQSGAEVKKPGESLKISCKGSGYSFTSYWIGWVRQMPGKGLEWMGIIYPGDSDTRYSPSLQGQVTISADKSISTAYLQWSSLKASDTAMNY
U77549.1	EVQLVQSGAEVKKPGESLKISCKGSGYSFTSYWIGWVRQMPGKGLEWMGIIYPGDSDTRYSPSLQGQVTISADKSISTAYLQWSSLKASDTAMNY
U77550.1	EVQLVQSGAEVKKPGESLKISCKGSGYSLTSYWIGWVRQMPGKGLEWMGIIYPGDSDTRYSPSFQGQVTISADKSISTAYLQWSSLKASDTAMYY
U77551.1	EVQLVQSGAEVKKPGESLKISCKGSGYSFTSYWIGWVRQMPGKGLEWMGIIYPGDSDTRYSPSFQGQVTISADKSISTAYLQWSSLKASDTAMYY
U77552.1	EVQLVQSGAEVKKPGESLKISCKGSGYSFTSYWIGWVRQMPGKGLEWMGIIYPGDSDTRYSSSFQGQVTISADKSISTAYLQWSSLKASDTAMYY
U77553.1	EVQLVQSGAEVKKPGESLKISCKGSGYSFTSYWIGWVRQMPGKGLEWMGIIYPGDSDTRYSPSFQGQVTISADKSISTAYLQRSSLKASDTAMYY
U77554.1	EVQLVQSGAEVKKPGESLKISCKGSGYSFTSYWIAGVRQMPGKGLEWMGIIYPGDSDTRYSPSFQGQVTISADKSIRTAYLQWSSLKASDTAMYY
U77556.1	EVQLVQSGAEVKKPGESLKISCKGSGYSFTSYWIGWVRQMPGKGLEWMGIIYPGDSDTRYSPSFQGQVTISADKSISTAYLQWSSLKASDTAMYY
U77557.1	EVQLVQSGAEVKKPGESLEISCKGSGYSFTSYWIGWVRQMPGKGLEWMGIIYPGDSDTRYSPSFQGQVTISADKSISTAYPQWSSLKASDTATYY
U77558.1	EVQLVQSGAEVKKPGESLKISCKGSGYSFTSYWIGWVRQMPGKGLEWMGIIYPGDSDTRYSPSFQGQVTISADKSISTAYLQWSSLKASDTAMYY
U77559.1	EVQLVQSGAEVKKPGESLKISCKGSGYSFTSYWIGWVRQMPGKGLEWMGIIYPGDSDTRYSPSFQGQVTISADKSISTAYLQWSSLKASDTAMYY
U77560.1	EVQLVQSGAEVKKPGESLKISCKGSGYSFTSYWIGWVRQMPGKGLEWMGIIYPGDSDTRYSPSFQGQVTISADQSISTAYLQWSSLKASDTAMYY
U77561.1	EVQLVQSGAEVKKPGESLKISCKGSGYSFTSYWIGWVRQMPGKGLEWMGIIYPGDSDTRYSPSFQGQVTISADKSISTAYLQWSSLKASDTAMYY
U77562.1	EVQLVQSGAEVKKPGESLKISCKGSGYSFTSYWIGWVRQMPGKGLEWMGIIYPGDSDTRYSPSFQGQVTISADKSISTAYLQWSSLKASDTAMYY
U77563.1	EVQLVQSGAEVKKPGESLKISCKGSGYSFTSYWIGWVRQMPGKGLEWMGIIYPGDSDTRYSPSFQGQVTISADKSISTAYLQWSSLKASDTAMYY
U77564.1	EVQLVQSGAEVKKPGESLKISCKGSGYSFTSYWIGWVRQMPGKGLEWMGIIYPGDSDTRYSPSFQGQVTISADKSISTAYLQWSSLKASDTAMYY
U77565.1	EVQLVQSGAEVKKPGESLKISCKGSGYSFTSYWIGWVRQMPGKGLEWMGIIYPGDSDTRYSPSFQGQVTISADKSISTAYLQWSSLKASDTAMYY
U77566.1	EVQLVQSGAEVKKPGESLKISCKGSGYSFTSYWIGWVRQMPGKGLEWMGIIYPGDSDTRYSPSFQGQVTISADKSISTAYLQWSSLKASDTAMYY
U77567.1	EVQLVQSGAEVKKPGESLKISCKGSGYSFTSYWIGWVRQMPGKGLEWMGIIYPGDSDTRYSPSFQGQVTISADKSISTAYLQWSSLKASDTAMYY
X61649.1	QVQLVQSGAEVKKPGQSLMISCQGAGYSFSNYWIGWVRQMPGKGLEWMGIIYPGDSDTRYSPSFQGQVTISADKSISTAYLHWSSLKASDTALYY
X61651.1	QVQLVQSGAEVKKPGQSLRISCKGAGYSFSTYWIGWVRQMPGKGLEWMGIIYPDDSDTRYSPSFEGQVTISVDKSITTAYLHWSSLKASDTAIYY
X65913.1	EVQLVQSGAEVKKPGESLKISCKGSGYSFTSYWIGWVRQMPGKGLEWMGIIYPGDSDTRYSPSFQGQVTISADKSISTAYLQWSSLKASDTAMYY
X79180.1	EGQLVQSGAEVKKPGQSLKISCKGSGYRFTSYWIGWVRQVPGKGLECLGIIHPVDSDTRYSPSFQGQVTFSADKSVSTAYLQWSSLKASDTAMYY
X79181.1	EVQLVQSGAEVKKPGESLKISCKGSGYRFSNYWIGWVPQMPGKRLEWMGIIYPGASDSRYSPSFQGQVSISADKSINTAYLQWTSLKASDTAMYY
X87447.1	EVQLVQSGAEVKKPGESLKISCKGSGYSFTSYWIGWVRQMPGKGLEWMGIIYLGDSDTRYSPSFQGQVTISADKSISTAYLQWSSLKASDTAMYY
X91129.1	EVQLLQSGAEVKKPGESLKISCQASGYSFATYWIGWVRQMPGKGLECMGMVFPGDSDTRYSPSFQGQVTISADKSLSTAYLQWSSLKASDTAIYF
X94002.1	EVQLLQSGAEVKKPGESLKISCRGSGYSFTKYWIGWVRQKTGKGLEWMGIIYPDDSDTRYSPSFEGQVTISVDKSISTAYLQWSSVKASDSGMYY
X94004.1	EVQLVQSGAEVKKPGESLKISCKGSGYYFTNYWIGWVRQMPEKGLEWMGIIYPGDSDIRYSPSFQGQVTISADKSISTAYLQWSSLKASDTAMYY
X94005.1	EVQLVQSGAEVKKPGESLKISCKGSGYSFSTRWIGWVRQMPGKGLEWMGFIYPSDSDTSYSPSFQGQVTISADKSVSTAYLQWSSLQASDTAMYY
X94006.1	EVQLVQSGAEVKKPGESLKISCKASGHSFTSYWINWARQMPGKGLEWMGIIFPGDSETRYSPSFQGQVTISVDKSIGTAYLQWSTLKASDTAMYY
X94028.1	EVQLVQSGAEVKKPGESLKISCKASGYRFTSYWIAWVRQMPGKDLEWMGIIYPGDSDTRYSPSFQGQVTMSADKSISTAYLQWSSLKASDTAIYY
X94029.1	EVQLVQSGAEVKKPGESLKISCKGSGYNFPRFWIGWVRQMPGKGLEWMGIINPGDSDIKYSPSFEGQVTISVDKSISTAYLQWSSLRASDTGMYY
X94030.1	EVQLVQSGAEVKKPGESLKISCKGSGYNFPRFWIGWVRQMPGKGPEWMGIINPGDSDIKYSPSFEGQVTISVDKSISTAYLQWSSLRASDTGMYY
X94031.1	EVQLVQSGAEVKKPGESLRISCKGSGYNFPRFWIGWVRQMPGKGLEWMGIINPGDSDIKYSPSFEGQVTISVDKSISTAYLQWSSLRASDTGMYY
X94032.1	EVQLVQSGAEVKKPGESLKISCKGPGYNFPRFWIGWVRQMPGKGLEWMAIIYPGDSDARYSPSFQGQVTISVDKSISTAYLQWSSLRASDTGMYY
X94037.1	EVQLVQSGAEVKKPGESLKISCKGSGYSISTYWVGWVRQMPGKGLEWLGIVYPTDSTTLYRPSFQGQVTISADKSIDAAYLQWSSLEASDTAMYY
X94038.1	EVQLVQSGAEVKKAGESLKISCKGSGYSFTNYWIAWVRQMPGKGLEWMGIIYPADSDTKYSPSLQSQVTISADKSISTAYLQWSSLRASDTAMYY
X94039.1	EVQLVQSGVEVKKPGESLKISCQGSGYSFTNHWIGWVRQMPGKGLEWMGVIYPGDSDTRYSPSFQGQVTISADKSINTAYLHWSSLKASDTAMYY
X94040.1	EDQLVQSGAEVKKPGESLKISCKASGYNFPDYWTGWVRQLPGKGLEWMGIIHPVDSDTRYSPSLQGQVTISADKSISTTDLQWNSLEASDTAMYY
X94041.1	EVQLVQSGAEVKKPGESLKISCKGSGYSFTSYWIGWVRQMPGKGLEWMGIIYPGDSDTRYSPSFQGQVTISADKSISTAYLQWSSLKASDTAMYY
X94044.1	EV*LVQSGAEVKKPGESLKISCKGSGYSFTSYWIGWVRQMPGKGLEWMGIIYPGDSDTRYSPSFQGQVTISADKSISTAYLQWSSLKASDTAMYY
X94045.1	EVQVVQSGAEVKKPGESLRISCKGSGYTFTDYWIAWVRQMPGKGLEWMGIIYPGDSDTRYSPSFQGQVTISADKSINTAYLQWSSLKASDTAMYY
X94046.1	EVQLVQSGAEVKKTGESLKISCKASGYSFTTYWIGWVRQMPGKGLEWMGIIYPGDSDTRYSPSFPGQVTISADRSISTAYLQWSSLKASDTAMYY
X94047.1	EAHVVQSGTEVRKPGESLNISCKASGFSFSTYWIGWVRQKPGKGLEWMGIIHHQDSRPRYSLSFQGQVTISVDKSITTAYLQWSSLKASDTAIYY
X94049.1	EVQLVQAGAEVKKPGESLRISCKTSGYSFTTYCIVWVRQMPGKGLEWMGIICPGDSDIRYSPSFQGQVTISADKSTSTAYVQWRRLKASDTAMYY
X94050.1	EVQLVQSGAEVKKPGESLKISCKGSGYSFTSYWIGWVRQMPGKGLEWMGIIYPGDSDTRYSPSFQGQVTISADKSISTAYLQWSSLKASDTAMYY
X94051.1	EVQLVQSGAEVKKPGESLKISCQSFGYSFGFHWIGWVRQMPGKGLEWMGAIYPGASDTRYSPSFQGHVTISVDKSISTVYLQWSSLKASDTAMYY
X94053.1	EVQLVQSGAEVKKPGESLKISCKGSGYSFTSYWIGWVRQMPGKGLEWMGIIYPGDSDTRYSPSFQGQVTISADKSISTAYLQWSSLKASDTAMYY
X94054.1	EVQLVQSGAEVKKPGESLKISCQGSGYSFDKYLIGWVRQMPGKGLEWMAIMYPTDSNAKYSPSFQGQVTISADKSFSTAYLQWSSLKASDSAMYF
X94055.1	EVQLVQSGAEVKKPGESLKISCKGSGYSFTNYWIGWVRQMPGKGLEWMGIIYPGDSNNRYSPSFQGQVTISADKSISTAYLQWSSLKASDTAMYY
X94056.1	EVQLVQSGAEMKKPGESLKISCTDSGNSFTNYWIAWVRQTPGKGLEWMGIIFPGDSDIRYSPSFQGQVIISADRSLSSAYLHWNYLRASDTAMYF
X94058.1	EVPLVQSGAEVKKPGESLKISCKDSGNSFSNYWIGWVRQMPGKGLEWMGIIYTRDSATRYDPSFQGQVTISVDKSINTAYLQWSSLKASDTAIYY
X94059.1	EVQLVQSGAEVKKPGGSLKISCKGSGYSFTSYWIGWVRQMPGKGLEWMGIIYPGDSDTRYSPSFQGQVTISADKSISTAYLQWSSLKASDTAMYY
X94060.1	EVQLVQSGAEVRKPGDSLKISCKGSGYSFTTFWIGWLRQKPGKGLEWMGITYPSDSKTRYSVSFEGQVTISADKSVGTAYLQWRSLKASDTATYY
X94061.1	EVQLVQSGGEVKKPGESLKISCKGSGYSFTNYWIGWVRQMPGKGLEWMGSIFPDDSDTRYSPSFQGQVTISADKSISTAYLQWSSLKASDTAMYY
X94062.1	EVQLVQSGAEVKKPGESLKISCQGSGYSFTNYWVGWVRQMSGGGLEWMGIIWPGHSRTYYSPSFQGQVTISADTSINTAYLQWRSLKASDTAMYY
X94063.1	EVQLVQSGAEVKKPGESLKISCKGSGNSFTSYWIGWVRQMPGKGLEWMGIIYPGDSDTRYSPSFQGQVTISADKSISTAYLQWSSLKASDTAMYY
X94065.1	EVQLVQSGAEVKKPGESLKISCKGSGYSFTEYWIGWVRQVPGKGLEWMGIIFPRGLDTRKSPSFPDQVTMSVDTSISTAYLQWNNLKPSDTAIYY
X94066.1	EVQLVQSGAEVKKPGESLKISCQASGYIFSSYSIGWVRHVPGKGLEWMGIIYPSGSDTRYSPSFQGQVTISVDKSINTAYLQWNSLKASDTAIYY
X94067.1	EVQLVQSGAEVKKSGESLRISCQGSEFGFFTSWIGWVRQMPGQGLEWMGFISPRDSDARYSPSFQGQVTISADKSISTAYLQWSSLKASDSAVYF
X94068.1	EVQLVQSGAEVKKPGESLKISCQASGYIFSSYSIGWVRHVPGKGLEWMGMFFPSDSSSTYSPSFQGHVTISADTSINTAFVQWNRLRASDTAMYY
X94069.1	EVQLVQSGAEVKKPGESLKISCKGSGDSFTNYWIGWVRQMPGKGLEWMGIIYLANSDARYSPSFRGQVTISADKSIATAFLQWSSLQASDSAMYY
X94070.1	EVQLVQSGAEVKKSGQSLQISCQGSGYSFSDYWIGWVRQMPGKGLEWVAIVYPGDSDTRYSPSFQGQVTISVDWSSSTAYLQWSTLKASDTAMYY
X94072.1	EVQLVQSGAEVKQPGESLRISCKGSGYAFSNNWIGWVRQMPGKGLEWMGIIYPGDSDTIYSPSFQGQVTISADKSISTAYLHWPRLKASDTAMFY
X94073.1	EVQLVQSGAEVKKPGESLKISCKASGYRFITYYIGCVRQMPGKGLEWMGIIHPGDSTVRYSPSFQGQVTISADKSISTAYLQWSSLKASDTAVYY
X94074.1	EVQLVQSGAEVKKPGESLNISCKVSGYSFSGYWIGWVRQRPGKGLEWMGNIFPRDSETKHSPSFQGQVTVSAGKPISTAYLQWSSLKASDTAMYY
X94076.1	EVQLVQSGAEVKKPGESLRISCKGSGYTFTNYWIGWVRQMPGKGLEWMGIVHPGDSDTRYSPSFEGRVTISADKSIRAAYLQWSSLEASDTAIYY
Z18848.1	QVQLQQSGAEMKKPGESLKISCKGFGYDFSTYWIGWVRQMPGKGLEYMGLIYPGDSDTKYSPSFQGQVTISADKSISTAYLQWSSLKASDTAMYY
Z26827.1	EVQLVQSGPEMRRPGQSLKISCRSSGFDFSTYWIGWVRQRPGKGLEWMGIIYPGDSDTRYSPSFQGRVTMSADKSSSAAYLQWTSLKASDTAIYF
Z26828.1	EVQLVQSGAEVKKPGESLQISCKGSGYNFNTYWIAWVRQMPGKGLEYIGIIYPDDSDIRYSPSFQGQVTISADKSISTAYLQWSGLKASDTAMFY
Z26829.1	GVQLEQSGAEVKKPGESLKISCKGSGYSFATYWIGWVRQMPGKGLEWMGIIYPGDSDTKYSPSFQGQVTMSADKSITTAYLQWTSLKAPDTAMYY
Z26830.1	EVQLVQSGAEVKKPGESLKISCKGSGYSFTNYWIGWVRQMPGKGLEWMGIIYPGDSDTRYSPSFQGQVTISADESISTAYLQWSSLKATDTAMYY
Z26831.1	GVQLEQSGAEVKKPGESLKISCNGSGYSFTTYWISWVRQMPGKGLEWMGIIYPGDSDARYSPSSQGQITISADQSINTVYLQWSSLEASDTATYF
Z26832.1	EVQLVQSGAEVKKPGESLKITCKASGYSFTTYWIGWVRQMPGKGLEWMGFIYPGDSDTRYSPSFQGQFSISADKSISTAYLQWNSLTASDTAMYF
Z26833.1	EVQLVQSGAEVKKPGESLKISCKGSGYSFTNYWIGWVRQMPGKGLEWMVIIYPGDSDIRYSPSFQGQVTISADESISTAYLQWSSLKASDTAMYY
Z26835.1	EVQLVQSGEEVKKPGESLKITCKGPGFSFTNYWIGWVRQMPGKGLEWVGIIYPDDSDARYSPSFQGQVTISADKSISSAYLQWSSLRASDSAMYY
Z26836.1	EVQLVQSGEEVKKPGESLKITCKGPGFSFTNYWIGWVRQMPGKGLEWVGIIYPDDSDARYSPSFQGQVTISADKSISSAYLQWSSLRASDSAMYY
Z26837.1	EVQLVLSGEEVKKPGESLKISCKGSGFSFTNYWIGWVRQMPGEGLEWVGIIYPDDSDARYSPSFQGQVTISADKSISSAYLQWSSLKASDSAMYY
Z26838.1	EVQLVQSGEDVKKPGESLKISCKGSGFSFTNYWIGWVRQMPGEGLEWVGIIYPDDSDTRYSPSFQGQITISADKSINTAYLQWSNLKASDSAMYY
Z26839.1	EVQLVQSGAEVKKPGESLKISCKGSGYSFTNYWIGWVRQVPGKGLEWMGIIYPADSDTRYSPSFQGQVTISADKSISTAYLQWSSLRASDTAIYY
Z26840.1	EVQLVQSGAEVKKPGESLKISCKASGYTFTNNWIGWVRQVPGKGLEWMGIIYPDDSDIKYSPSFRGQVTFSADKSTNTSYLHWNSLRASDTGIFF
Z26842.1	EEQLVQSGAEVKKPGESLKISCQGSGYRFTNSWIGWVRQMPGKGLEWMGIIYPGDSDIRYSPAFQGQVTISVDKSISTAYLQWSSLKASDTAMYY
Z26843.1	EVQLVQSGAEVKKPGESLKISCKGSGYSFITYWIAWVRQMPGKGLEWMGIIYPGDSDTRYSPSFQGQVTISVDKSISTAYLQWSSLKASDTAMYY
Z26844.1	EVQLVQSGAEVKKPGESLKISCKGSGYSFITYWIAWVRQMPGKGLEWMGIIYPGDSDTRYSPSFQGQVTISADKSISTAYLQWSSLKASDTAIYY
Z26845.1	EVQQVQAGAEVKKPGESLKISCKASGYKFIGYWIAWVRQMPGKGPEWMGITYPADGEARYSPSFEGQVTISVDTSINTAFLHWSTLKASDTATYF
Z46758.1	LVQLVESGAEVKKPGESLKITCKGSGYSFTTYWIGWVRQMPGKGLEWMGIIYPGDSDTKYSPSFQGQVTISADKSIKTIYLQWSSLKASDTAMYY
Z46759.1	SVQLVQSGAVVRKPGESLKISCKASGYSFASYWIGWVRQLPGQGLEWMGIIYPGDSHTRYSPSFQGQVTISADKSISTAYLQWSSLKASDTAIYF
Z46760.1	EVQLVESGAEVKKPGESLNISCKASGYIFTSYWIGWVRQMPGKGLEWMGVIYPGDSDTRYSPSFQGQVTISADKSITTAYLQWSSLKASDTATYY
Z46765.1	EVQLVESGAEVKKPGESVKISCQASGYTFTKYWIGWVRQRPGKGLEWMGIVYPSDSDTRYSPSFQGQVTISVDKSINTAYLQWTSLKASDTAMFY
Z46766.1	EVQLLQSGAEVKKPGESLKISCKGFGYSFTSYWVGWVRQMPGQGLEWMGIIYPSDSETRYSPSFEGQVTISVDKATSTAYLEWSSLKASDTAMYY
Z47219.1	EVQLVQSGAEVKKAGESLKISCKGSGYSFTSYWIGWVRQMPGKGLEWMGIIYPGDSDTRYSPSFLGQVTISADKSISTAYLQWSSLKASDTAMYY
Z47225.1	EVQLVQSGAEVKKPGESLKISCKGSGYSFTTNWIGWVRQMPGKGLEWMGIIYPGDSDIRYGPSFRGQVTISADKSINTAYLQWSSLKASDTAMYY
Z97037.1	EVQLVQSEAEVKKPGESLKISCKASGYNFDNYWMGWVRQMPGKGLELMGVIYPGDSGTRYSPSFQGQVTISTRQSISTAYLQWSSLKASDTAMYY
HQ890341.1	EVQLVQSGGEVKQPGQSLKISCKSSGYNFLDSWIGWVRQIPGKGLEWIGIIYPDDSDAHYSPSFEGQVTMSVDKSISTAYLQWTTLQASDTGKYF
HQ890342.1	EVQLVQSAAEVKKPGEALKISCKGSGYSFSNYWIAWVRQMPGKGLEWMGIVYPDDSDSSYNSSFQGQITFSADKSISTAYLHWTSLQASDTAMYY
HQ890343.1	PAQLVQSGAEVRKPGESLKISCKGSGSSFTSHWIAWVRQVPGKGLEWMGVIYPEDSDVRYSPSFQGQVTMSGDQSADQSISRVFLQWSSLKASDT
KJ423133.1	EVQLVQSGAEVRKPGESLRISCKTSGFRFTTYWIGWVRQQPGQGLEWMGIIYPGDSDARYTPSFQGRVTISADKSISTAYLQWNSLTASDSGVYY
KJ423419.1	EVHLLQSGAEVGKPDESLKISCQISGYNFIKNWIGWVRQKPGKGLEWIGVIYPGDSTTRYNPSFQGHVSMSVDKSVTTAYLQWSSLKASDTATYY
KJ423427.1	EVQLVQSGAVVKKPGESLRISCQGSTYGFANFWIGWVRQMPGNGLEWLGIINPSDSDVRYSPSLQGQVTISADKSISTAYLQWTTLKPSDTAMYY
KJ423429.1	EVQLVQSGAEVKKPGESLKISCQGSGYRFTNYWIGWVRQMPGEGLEWMGIIFPGDSDTRYSPSFQGQVTISVDKSINTAYVQWSSLKASDTAMYY
KJ423594.1	EVQLVQSGAEVKKLGESLKISCKGSGYSFATYWIGWVRQMPGKGLEWMGIIYPPDSDTRYSPSFQGQVIISVDQSIRTAYLQWRSLKASDTAIYY
KJ423670.1	EVQLVQSGAEVKKLGESLKISCKGSGYSFATYWIGWVRQMPGKGLEWMGIIYPPDSHTRYSPSFQGQVIISVDQSIRTAYLQWRSLKASDTAIYY
KJ423702.1	EVRLVQSGAVVKRPGESLKISCQGSEGDFDTFWVAWVRQRPGKGLEYMGVIYPGDSDTIYTPSFQGQVTMSADKSKTVAYLHWAKLTSSDSATYY
KJ423993.1	EVQLEQTRAEVKKSGESMKISCRGSGYTFTDYWIAWVRQKPGKGLEWMGIIFPRDSDTRISPSLQGQVTISADKFVNTGYLQVNSLKASDTALYY
KP278491.1	DVQLVQSGAEVKKAGESLKISCRPSGYNFADYWIGWVRQMPGKGLEWMGIIFPDDSDTRYGPSFEGQVTISADKSINTAYLQWNSLKASDTAMYF
KP278492.1	EVQLVQSGAEVKKPGESLKISCKGSGYNFNSDWIGWVRQMPGKGLEWVGMIYPDDFEVRHSPPFQGRVTMSVDKSISTAYLQWSSLKSSDTGMYF
KP278493.1	EVQLVQSGAEVKKPGESLKISCKGSGYSFSSHWIGWVRQLPGKGLEWMGIIYPDDSDTKYNPSFQGQVTISADRSISTAYLQWSSLKASDTAMYY
KP278496.1	EVQLVQSGAEVTKPGESLKISCKGSGYSFSTHWIAWVRQMPGRGLEWMGFIYPDDSDTRYSPSLQGHVIISADKSLSTAYLQWSSLKASDTAMYY
KP278497.1	EVQLVQSGAEVKKPGESLKISCQGFGYTFSTYWIGWVRQMPGKGLEWLGIIYPEDSETIYSPSFQGQATISADKSLSTAYLQWSGLRASDSAIYY
L09092.1	VKLLEQSGAEVKRPGGSLRFSCKFAGYNFRKYWFGWVPQRPGKGLEWMGIIYPGDSETRYNPSFRAQVAMSVERSTETAYLHLSSLKGPDTAIYF
L12198.1	EVPLVQSGAEVKKPGESLKISCKGSGYTFTSYWIGWVRQMPGKGLEWMGIIYPGDSDTRYSPSFQGQVTISADKSISTAYLQWSSLKASDTAMYY
M27125.1	EVQLVQSGAEVKKPGESLKISCKGSGYSFSSYWIGWVRQMPGKGLEWMGIIYPGDSDTRYSPSLQGQVTRSPSQPTSPSAPPTCSGAA*RPRTPP
M34678.1	EVQLVQSGAEVKKPGESLKISCKGSGYSFSTSWIGWVRQMPGKGLEWLGTIHPGDSDTRNSPSFQGQVTISVDKSISTASLQWGSLKASDTGIYY
M67504.1	EVQLVQSGAEVKKPGESLKISCKGSGYTFNDNWIGWVRQMPGKGLEWMGIIYPDDSDSTVSPSFQGQVTISADKSTSTAYLQCSSLKASDTAIYY
MK321694.1	EVQLVQSGAEVKKPGESLKISCKGSGYSFTSYWIGWVRQMPGKGLEWMGIIYPGDSDTRYSPSFQGQVTISADKSISTAYLQWSSLKASDTAMYY
U00528.1	EVQLVQSGAEAKKPGESLTISCKASGYSFTTSWIGWVRQTPDKGLEWMGVIYPDGSVTRYGPSFRGHVTISADKSISTAYLRWGYLRASDTAMYY
U00564.1	EVQLVQSGAEVKKPGESLRISCKASGYSFSTYWIGWLRQMPGKGLEYMGIVHPRDSDTNYSPSFQGQVTFSADKSISTAYLQWSSLKASDTAMYF
U00565.1	EVQLVQSGAEVKKPGESLRISCKASGYSFSTYWIGWLRQMPGKGLECMGIVHPRDSDTNYSPSFQRQVTFSADKSISTAYLQWSSLKASDTAMYF
U22381.1	EVQLVQSGAEVKKPGESLKISCKGSGYSFTSYWIGWVRQMPGKGLEWMGIIYPGDSDTRYSPSFQGQVTISADKSISTAYLQWSSLKASDTAMYY
U36535.1	QVQLVQSGAEVKKPGESLKISCKGSGYSFTSYWIAWVRQMPGKGLEYMGLIYPADSKTIYSPSFQGQVTISVDKSVSTAYLQWSSLKTSDTAMYY
U36542.1	QVQLLQSGAELKKPGESLKISCKGSGYSFTSYWIAWVRQMPGKGLEYMGLIYPGDSDTKYSPSFQGQVTISVDKSVSTAYLQWSSLKPSDSAVYF
U36543.1	QVQLVESGAEVKKPGESLKISCKGSGYSFTSYWIAWVRQMPGKGLEYMGLIYPGDSDTKYSPSFQGQVTISVDKSVSTAYLQWSSLKPSDTAMYY
U36544.1	QVQLVQSGGEMKKPGESLKISCKGLGYDFTTYWIAWVRQMPGKGLEYMGLIYPGDSDTKYSPSFQGQVTISVDKSVSTAYLQWSSLRPSDTAMYY
U36545.1	QVQLQQSGGEMKKPGESLKISCKGLGYDFTTYWIAWVRQMPGKGLEYMGLIYPGDSDTKYSPSFQGQVTISADESISTAYLEWSSLKASDTAMYY
U36546.1	QVQLQQSGGEMKKPGESLKISCKGSEYSFSTYWIAWVRQMPGKGLEYMGLIYPGDSDTKYSPSFQGQVTISVDKSVSTTYLQWSSLRPSDTAMYY
U36547.1	QVQLVESGAEMKKPGESLKISCKGFGYDFSTYWIAWVRQMPGKGLEYMGLIYPGDSDTKYSPSFQGQVTISVDKSVSTAYLQWSSLKPSDTAMYY
U36548.1	QVQLVESGGEMKKPRESLKISCKGLGYDFTTYWIAWVRQMPGKGLEYMGLIYPGDSDTKYSPSFQGQVTISVDKSVSTAYLQWSSLRPSDTAMYY
U36549.1	QVQLVESGGEMKKPGESLKISCKGLGYDFSTYWIAWVRQMPGKGLEYMGLIYPGDSDTKYSPSFQGQVTISVDKSVSTAYLQWSSLRPSDTAMYY
U36550.1	QVQLVESGGEMKKPGESLKISCKGLGYDFTTYWIAWVRQMPGKGLEYMGLIYPGDSDTKYSPSFQGQVTISVDKSVSTAYLQWSSLRPSDTAMYY
U36551.1	QVQLVESGAEMKKPGESLKISCKGFGYDFSTYWIAWVRQMPGKGLEYMGLIYPGDSDTKYSPSFQGQVTISVDKSVSTAYLQWSSLRPSDTAMYY
U36552.1	QVQLLQSGGEMKKPGESLKISCKGLGYDFTTYWIAWVRQMPGKGLEYMGLIYPGDSDTKYSPSFQGQVTISVDKSVSTAYLQWSSLRPSDTAMYY
U36553.1	QVQLVQSGGEMKKPGESLKISCKGLGYDFSTYWIAWVRQMPGKGLEYMGLIYPGDSDTKYSPSFQGQVTISADESISTAYLEWSSLKASDTAMYY
U36554.1	QVQLQQSGGEMKKPGESLKISCKGLGYDFTTYWIAWVRQMPGKGLEYMGLIYPGDSDTKYSPSFQGQVTISVDKSVSTAYLQWSSLRPSDTAMYY
U36555.1	QVQLQQSGGEMKKPGESLKISCKGLGYDFTTYWIAWVRQMPGKGLEYMGLIYPGDSDIRYSPSFEGQVTISVDRSISTAYLQWTSLKASDTAMYY
U36556.1	QVQLVQSGGEMKKPRESLKISCKGLGYDFTTYWIAWVRQMPGKGLEYMGLIYPGDSDTKYSPSFQGQVTISVDKSVSTAYLQWSSLRPSDTAMYY
U36557.1	QVQLVQSGAEMKKPGESLKISCKGFGYDFSTYWIAWVRQMPGKGLEYMGLIYPGDSDTKYSPSFQGQVTISVDKSVSTAYLQWSSLKPSDTAMYY
U36558.1	QVQLVQSGAEVKKPGESLQISCKGSGYDFTTYYIAWVRQMPGKGLEYMGIIYPGDSRTIYSPSFQGQVRISADKSVSTAYLQWSSLKASDTAMYY
U36559.1	QVQLLESGAEVKEPGQSLKISCKGFGYDFSTYWIAWVRQMPGKGLEYMGLIYPGDSDTKYSPSFQGQVTISVDKSVSTAYLQWSSLKPSDTAMYY
U38224.1	QVQLLQSGAEVKKPGESLKISCKGSGYSFTSYWIAWVRQMPGKGLEYMGLIYPGDSDTKYSPSSQGQVTISVDKSVSTAYLQWSSLKPSDSAVYF
U38323.1	QVQLLQSGAEVKKPGESLKISCKGSGYSFTSYWIAWARQMPGKGLEYMGFIYPGDSDTKYSPSFQGQVTVSVDKSVSTAYLQWSSLKPSDSAVYF
U38324.1	QVQLLQSGAELKKPGESLKISCKGSGYSFTSYWIAWVRQMPGKALEYMGSIYPGNYDTKYSPSFQGQVTITVDKSVRTAYLQWSSLKPSDSAVYF
U38326.1	QVQLLQSGAEVKKPGESLKISCKGSGYSFTSYWIAWARQMPGKGLEYMGLIYPGDYGTKYSPSFQGQVTISVDKSVSTAYLQWSSLKPSDSAVYF
U38327.1	QVQLLQSGAELKKPGESLKISCKGSGYSFTSYWIAWARQMPGKGLEYMGLIYPGDYGTKYSPSFQGQVTISVDKSVSTAYLQWSSLKPSDSAVYF
U38328.1	QVQLLQSGAELKKPGESLKISCKGSGYSFTSYWIAWVRQMPGKGLEYMGLIYPGDSDTKYSPSFQGQVTISVDKSVSTAYLQWSSLKPSDSAVYF
U38329.1	QVQLLQSGAELKKPGESLKISCKGSGYSFTSYWIAWVRQMPGKGLEYMGLIYAGDSATKYSPSFQGQVTISVDKSVSTAYLQWSSLKPSDSAVYF
U38330.1	QVQLLQSGAELKKPGESLKISCKGSGYSFTSYWIAWVRQMPGKGLEYMGLIYPGDSDTKYSPSFQGQVAITVDKSVSTAYLQWSSLKPSDSAVYF
U38331.1	QVQLLQSGAELKKPGESLKISCKGSGYSFTSYWIAWVRQMPGKGLEYMGLIYPGDSDTKYSPSFQGQVTISVDKSVSTAYLQWSSLKPSDSAVYF
U38332.1	QVQLLQSGAELKKPGESLKISCKGSGYSFTSYWIAWVRQMPGKGLEYMGLIYPGDSDTKYSPSFQGQVTISVDKSVSTAYLQWSSLKPSDSAVYF
U38333.1	QVQLLQSGAEVKKPGESLKISCKGSGYSFTSYWIAWVRQMPGKGLEYMGLIYPGDSDTKYSPSFQGQVTITVDKSVSTAYLQWSSLKPSDSAVYF
U38334.1	QVQLLQSGAELKKPGESLKISCKGSGYSFTSYWIAWARQMPGKGLEYMGLIYPGDYGTKYSPSFQGQVTISVDKSVSTAYLQWSSLKPSDSAVYF
U64483.1	AVQLEQSGAEVKKPGESLKISCEGFGYSFTNYWIAWVRQMPGKGLEYMGVIYPDDSDTRYSPSFQGQVIISVDKSVSTAYLQWTNLEASDTATYY
U70236.1	VKLLEQSGAEVKKPGESLKISCKGSGYGFTNYWIGWVRQMPGKGLEWVGIIYPGDSDTRNSPSFQGQVTISADKSTNTAYLQWSSLKASDTAVYY
U77534.1	EVQLVQSGAEVKKRGESLKISCKGSGYTFANYWIGWVRQMPGKGLEWMGIIWPGDSSIKSSPSFQGQVTISADKSITTAYMTWTNVKASDTAMYY
U77535.1	EVQLVQSGAEVKKPGESLKISCKGSGYSFTSYWIGWVRQMPGKGLEWLGIIYPGDSDTKYSPSFQGQVTISADKSVSTAYLQWSSLKASDTAMYY
U77536.1	EVQLVQSGAEVKKPGESLKISCMGSGYRFHSYWIGWVRQMPEKGLEWVGMIYPDDSSTRYSPSFQGQVTISADKSISTAFLQWSSLKASDTAMYY
